# Ontology-aware deep learning for antibiotic resistance gene prediction: novel function discovery and comprehensive profiling from metagenomic data

**DOI:** 10.1101/2021.07.30.454403

**Authors:** Yuguo Zha, Cheng Chen, Qihong Jiao, Xiaomei Zeng, Xuefeng Cui, Kang Ning

## Abstract

Antibiotic resistance genes (ARGs) have emerged in pathogens and arousing a worldwide concern, which is estimated to cause millions of deaths each year globally. Accurately identifying and classifying ARGs is a formidable challenge in studying the generation and spread of antibiotic resistance. Current methods could identify close homologous ARGs, have limited utility for discovery of novel ARGs, thus rendering the profiling of ARGs incomprehensive. Here, an ontology-aware neural network (ONN) approach, ONN4ARG, is proposed for comprehensive ARG discovery. Systematic evaluation shows ONN4ARG is advanced than previous methods such as DeepARG in efficiency, accuracy, and comprehensiveness. Experiments using 200 million candidate microbial genes collected from 815 microbial community samples from diverse environments or hosts have resulted in 120,726 candidate ARGs, out of which more than 20% are not yet present in public databases. These comprehensive set of ARGs have clarified the environment-specific and host-specific patterns. The wet-experimental functional validation, together with structural investigation of docking sites, have also validated a novel streptomycin resistance gene from oral microbiome samples, confirming ONN4ARG’s ability for novel ARGs identification. In summary, ONN4ARG is superior to existing methods in efficiency, accuracy, and comprehensiveness. It enables comprehensive ARG discovery, which is helpful towards a grand view of ARGs worldwide. ONN4ARG is available at https://github.com/HUST-NingKang-Lab/ONN4ARG, and online web service is available at http://onn4arg.xfcui.com/.
