## Supplementary material for "Ontology-aware deep learning for antibiotic resistance gene prediction: novel function discovery and comprehensive profiling from metagenomic data": Supplementary Table S6.xlsx

### Sheet: Sheet1
Supplementary Table S6. The hosts of predicted ARGs at different taxonomic level.
Host	Number of ARGs	Ratio
p__Proteobacteria	25448	0.382028
p__Firmicutes	17112	0.256887
p__Actinobacteria	13097	0.196613
p__Bacteroidetes	6604	0.0991398
p__Cyanobacteria	1562	0.0234489
p__Euryarchaeota	370	0.00555447
p__Tenericutes	342	0.00513413
p__Fusobacteria	309	0.00463873
p__Spirochaetes	258	0.00387312
p__Verrucomicrobia	246	0.00369297
p__Acidobacteria	202	0.00303244
p__Deinococcus-Thermus	176	0.00264213
p__Planctomycetes	169	0.00253704
p__Gemmatimonadetes	136	0.00204164
p__Chloroflexi	92	0.00138111
p__Thermotogae	88	0.00132106
p__Lentisphaerae	87	0.00130605
p__Nitrospirae	55	0.000825665
p__Chlorobi	52	0.000780628
p__Synergistetes	35	0.000525423
p__Aquificae	32	0.000480387
p__Chlamydiae	23	0.000345278
p__Deferribacteres	18	0.000270218
p__Dictyoglomi	17	0.000255205
p__Crenarchaeota	14	0.000210169
p__Armatimonadetes	13	0.000195157
p__Ignavibacteriae	11	0.000165133
p__Thermodesulfobacteria	10	0.000150121
p__Elusimicrobia	10	0.000150121
p__Kiritimatiellaeota	7	0.000105085
p__Calditrichaeota	6	9.00725e-05
p__Fibrobacteres	5	7.50604e-05
p__Thaumarchaeota	4	6.00483e-05
p__Chrysiogenetes	3	4.50363e-05
c__Clostridia	10539	0.175437
c__Actinobacteria	9924	0.165199
c__Alphaproteobacteria	9857	0.164084
c__Gammaproteobacteria	8179	0.136151
c__Bacilli	4809	0.0800526
c__Bacteroidia	4027	0.0670351
c__Betaproteobacteria	3586	0.059694
c__Flavobacteriia	1949	0.0324439
c__Deltaproteobacteria	1298	0.021607
c__Coriobacteriia	698	0.0116192
c__Negativicutes	697	0.0116026
c__Epsilonproteobacteria	575	0.00957169
c__Mollicutes	333	0.00554326
c__Erysipelotrichia	324	0.00539344
c__Fusobacteriia	309	0.00514374
c__Thermoleophilia	285	0.00474423
c__Spirochaetia	258	0.00429477
c__Cytophagia	252	0.0041949
c__Planctomycetia	142	0.00236379
c__Verrucomicrobiae	139	0.00231385
c__Gemmatimonadetes	136	0.00226391
c__Halobacteria	129	0.00214739
c__Rubrobacteria	118	0.00196428
c__Acidobacteriia	113	0.00188104
c__Sphingobacteriia	105	0.00174787
c__Tissierellia	99	0.00164799
c__Lentisphaeria	87	0.00144824
c__Opitutae	84	0.0013983
c__Thermotogae	75	0.00124848
c__Methanomicrobia	72	0.00119854
c__Methanobacteria	68	0.00113196
c__Chitinophagia	66	0.00109866
c__Chlorobia	52	0.000865614
c__Methanococci	51	0.000848967
c__Deinococci	47	0.000782381
c__Acidithiobacillia	36	0.000599271
c__Synergistia	35	0.000582624
c__Thermomicrobia	32	0.000532685
c__Nitriliruptoria	32	0.000532685
c__Aquificae	32	0.000532685
c__Oligoflexia	27	0.000449453
c__Phycisphaerae	26	0.000432807
c__Thermoplasmata	25	0.00041616
c__Chloroflexia	19	0.000316282
c__Dictyoglomia	17	0.000282989
c__Thermococci	16	0.000266343
c__Dehalococcoidia	16	0.000266343
c__Anaerolineae	16	0.000266343
c__Nitrospira	15	0.000249696
c__Thermoprotei	14	0.00023305
c__Gloeobacteria	14	0.00023305
c__Zetaproteobacteria	12	0.000199757
c__Deferribacteres	12	0.000199757
c__Chlamydiia	12	0.000199757
c__Ignavibacteria	11	0.000183111
c__Thermodesulfobacteria	10	0.000166464
c__Limnochordia	10	0.000166464
c__Hydrogenophilalia	10	0.000166464
c__Saprospiria	8	0.000133171
c__Chthonomonadetes	8	0.000133171
c__Caldilineae	8	0.000133171
c__Acidimicrobiia	8	0.000133171
c__Calditrichae	6	9.98785e-05
c__Fimbriimonadia	5	8.32321e-05
c__Elusimicrobia	5	8.32321e-05
c__Blastocatellia	4	6.65857e-05
c__Chrysiogenetes	3	4.99392e-05
c__Archaeoglobi	3	4.99392e-05
c__Nitrososphaeria	1	1.66464e-05
c__Methylacidiphilae	1	1.66464e-05
c__Endomicrobia	1	1.66464e-05
c__Acidobacteria subdivision 6	81	0.00134836
o__Clostridiales	10266	0.172913
o__Bacteroidales	3996	0.0673056
o__Pelagibacterales	3043	0.051254
o__Rhizobiales	2987	0.0503108
o__Burkholderiales	2809	0.0473127
o__Lactobacillales	2506	0.0422092
o__Streptomycetales	2291	0.0385879
o__Bacillales	2176	0.0366509
o__Enterobacterales	2137	0.035994
o__Flavobacteriales	1949	0.0328275
o__Micrococcales	1728	0.0291051
o__Corynebacteriales	1619	0.0272692
o__Pseudomonadales	1519	0.0255849
o__Synechococcales	1185	0.0199592
o__Sphingomonadales	1115	0.0187802
o__Rhodobacterales	1000	0.0168432
o__Alteromonadales	990	0.0166748
o__Propionibacteriales	885	0.0149063
o__Micromonosporales	855	0.014401
o__Pseudonocardiales	775	0.0130535
o__Rhodospirillales	683	0.0115039
o__Xanthomonadales	585	0.0098533
o__Campylobacterales	559	0.00941537
o__Desulfovibrionales	522	0.00879217
o__Oceanospirillales	508	0.00855637
o__Myxococcales	466	0.00784895
o__Bifidobacteriales	442	0.00744471
o__Veillonellales	406	0.00683836
o__Coriobacteriales	369	0.00621516
o__Pasteurellales	364	0.00613094
o__Erysipelotrichales	324	0.00545721
o__Neisseriales	318	0.00535615
o__Eggerthellales	316	0.00532246
o__Fusobacteriales	309	0.00520456
o__Streptosporangiales	308	0.00518772
o__Solirubrobacterales	285	0.00480032
o__Actinomycetales	282	0.00474979
o__Vibrionales	275	0.00463189
o__Chromatiales	266	0.0044803
o__Geodermatophilales	255	0.00429503
o__Cytophagales	252	0.0042445
o__Selenomonadales	211	0.00355392
o__Caulobacterales	194	0.00326759
o__Frankiales	192	0.0032339
o__Nostocales	176	0.00296441
o__Mycoplasmatales	175	0.00294757
o__Rhodocyclales	164	0.00276229
o__Desulfuromonadales	162	0.0027286
o__Thermoanaerobacterales	153	0.00257702
o__Thiotrichales	151	0.00254333
o__Spirochaetales	144	0.00242543
o__Cellvibrionales	143	0.00240858
o__Planctomycetales	142	0.00239174
o__Verrucomicrobiales	139	0.00234121
o__Entomoplasmatales	137	0.00230752
o__Gemmatimonadales	136	0.00229068
o__Nitrosomonadales	135	0.00227384
o__Jiangellales	134	0.00225699
o__Legionellales	127	0.00213909
o__Acidobacteriales	113	0.00190329
o__Rickettsiales	110	0.00185276
o__Sphingobacteriales	105	0.00176854
o__Aeromonadales	102	0.00171801
o__Tissierellales	92	0.00154958
o__Brachyspirales	88	0.00148221
o__Victivallales	87	0.00146536
o__Oscillatoriales	81	0.0013643
o__Acidaminococcales	75	0.00126324
o__Opitutales	72	0.00121271
o__Halanaerobiales	69	0.00116218
o__Methylococcales	68	0.00114534
o__Methanobacteriales	68	0.00114534
o__Chitinophagales	66	0.00111165
o__Desulfobacterales	65	0.00109481
o__Chlorobiales	52	0.000875848
o__Methanococcales	51	0.000859005
o__Chroococcales	47	0.000791632
o__Acidiferrobacterales	47	0.000791632
o__Thermotogales	46	0.000774789
o__Natrialbales	45	0.000757946
o__Methanosarcinales	43	0.000724259
o__Halobacteriales	42	0.000707416
o__Catenulisporales	42	0.000707416
o__Haloferacales	38	0.000640043
o__Thermales	36	0.000606357
o__Nakamurellales	36	0.000606357
o__Acidithiobacillales	36	0.000606357
o__Synergistales	35	0.000589513
o__Nevskiales	34	0.00057267
o__Euzebyales	32	0.000538984
o__Aquificales	31	0.00052214
o__Sphaerobacterales	26	0.000437924
o__Marinilabiliales	26	0.000437924
o__Methanomicrobiales	22	0.000370551
o__Kineosporiales	21	0.000353708
o__Syntrophobacterales	20	0.000336865
o__Petrotogales	20	0.000336865
o__Chloroflexales	19	0.000320022
o__Orbales	18	0.000303178
o__Glycomycetales	18	0.000303178
o__Acholeplasmatales	18	0.000303178
o__Thermoplasmatales	17	0.000286335
o__Dictyoglomales	17	0.000286335
o__Thermococcales	16	0.000269492
o__Salinisphaerales	16	0.000269492
o__Desulfarculales	16	0.000269492
o__Bdellovibrionales	16	0.000269492
o__Nitrospirales	15	0.000252649
o__Actinopolysporales	15	0.000252649
o__Immundisolibacterales	13	0.000218962
o__Puniceicoccales	12	0.000202119
o__Mariprofundales	12	0.000202119
o__Deferribacterales	12	0.000202119
o__Bradymonadales	12	0.000202119
o__Parachlamydiales	11	0.000185276
o__Ignavibacteriales	11	0.000185276
o__Deinococcales	11	0.000185276
o__Bacteriovoracales	11	0.000185276
o__Anaerolineales	11	0.000185276
o__Thermodesulfobacteriales	10	0.000168432
o__Limnochordales	10	0.000168432
o__Hydrogenophilales	10	0.000168432
o__Dehalococcoidales	10	0.000168432
o__Kosmotogales	9	0.000151589
o__Gloeoemargaritales	9	0.000151589
o__Desulfurellales	9	0.000151589
o__Saprospirales	8	0.000134746
o__Chthonomonadales	8	0.000134746
o__Acidimicrobiales	8	0.000134746
o__Sulfolobales	7	0.000117903
o__Pleurocapsales	7	0.000117903
o__Nautiliales	7	0.000117903
o__Magnetococcales	7	0.000117903
o__Methanocellales	6	0.000101059
o__Calditrichales	6	0.000101059
o__Thermomicrobiales	5	8.42162e-05
o__Natranaerobiales	5	8.42162e-05
o__Fimbriimonadales	5	8.42162e-05
o__Elusimicrobiales	5	8.42162e-05
o__Acidothermales	5	8.42162e-05
o__Thermoproteales	4	6.7373e-05
o__Caudovirales	4	6.7373e-05
o__Picornavirales	3	5.05297e-05
o__Parvularculales	3	5.05297e-05
o__Chrysiogenales	3	5.05297e-05
o__Archaeoglobales	3	5.05297e-05
o__Acidilobales	3	5.05297e-05
o__Methanomassiliicoccales	2	3.36865e-05
o__Herpesvirales	2	3.36865e-05
o__Chroococcidiopsidales	2	3.36865e-05
o__Tymovirales	1	1.68432e-05
o__Nitrososphaerales	1	1.68432e-05
o__Nitrosopumilales	1	1.68432e-05
o__Methylacidiphilales	1	1.68432e-05
o__Holosporales	1	1.68432e-05
o__Endomicrobiales	1	1.68432e-05
o__Desulfurobacteriales	1	1.68432e-05
o__Cardiobacteriales	1	1.68432e-05
o__Bunyavirales	1	1.68432e-05
o__Bacteroidetes Order II. Incertae sedis	31	0.00052214
f__Lachnospiraceae	4405	0.083231
f__Pelagibacteraceae	3032	0.0572886
f__Streptomycetaceae	2291	0.0432877
f__Bacteroidaceae	1938	0.0366179
f__Clostridiaceae	1880	0.035522
f__Flavobacteriaceae	1868	0.0352952
f__Ruminococcaceae	1784	0.0337081
f__Streptococcaceae	1371	0.0259046
f__Enterobacteriaceae	1223	0.0231082
f__Pseudomonadaceae	1210	0.0228625
f__Bradyrhizobiaceae	961	0.0181578
f__Bacillaceae	877	0.0165706
f__Prochloraceae	874	0.0165139
f__Rhodobacteraceae	855	0.0161549
f__Sphingomonadaceae	754	0.0142466
f__Microbacteriaceae	754	0.0142466
f__Prevotellaceae	724	0.0136797
f__Burkholderiaceae	674	0.012735
f__Pseudonocardiaceae	625	0.0118092
f__Mycobacteriaceae	614	0.0116013
f__Nocardioidaceae	603	0.0113935
f__Lactobacillaceae	574	0.0108455
f__Oscillospiraceae	535	0.0101086
f__Staphylococcaceae	478	0.00903165
f__Xanthomonadaceae	474	0.00895607
f__Comamonadaceae	469	0.0088616
f__Rhodospirillaceae	452	0.00854039
f__Bifidobacteriaceae	442	0.00835144
f__Rikenellaceae	438	0.00827586
f__Rhizobiaceae	432	0.00816249
f__Alteromonadaceae	425	0.00803023
f__Micromonosporaceae	417	0.00787907
f__Nocardiaceae	406	0.00767123
f__Paenibacillaceae	387	0.00731223
f__Methylobacteriaceae	360	0.00680208
f__Pasteurellaceae	350	0.00661313
f__Micrococcaceae	335	0.00632971
f__Erysipelotrichaceae	324	0.00612187
f__Corynebacteriaceae	317	0.00598961
f__Oxalobacteraceae	313	0.00591403
f__Erythrobacteraceae	309	0.00583845
f__Tannerellaceae	305	0.00576287
f__Moraxellaceae	303	0.00572508
f__Conexibacteraceae	285	0.00538498
f__Desulfovibrionaceae	282	0.00532829
f__Alcaligenaceae	282	0.00532829
f__Actinomycetaceae	282	0.00532829
f__Synechococcaceae	272	0.00513935
f__Veillonellaceae	267	0.00504487
f__Propionibacteriaceae	262	0.0049504
f__Peptostreptococcaceae	262	0.0049504
f__Enterococcaceae	262	0.0049504
f__Halomonadaceae	258	0.00487482
f__Pseudoalteromonadaceae	256	0.00483703
f__Eggerthellaceae	256	0.00483703
f__Geodermatophilaceae	255	0.00481814
f__Phyllobacteriaceae	242	0.00457251
f__Campylobacteraceae	237	0.00447803
f__Atopobiaceae	224	0.0042324
f__Acetobacteraceae	210	0.00396788
f__Fusobacteriaceae	202	0.00381672
f__Sutterellaceae	200	0.00377893
f__Selenomonadaceae	189	0.00357109
f__Erwiniaceae	186	0.00351441
f__Intrasporangiaceae	168	0.0031743
f__Odoribacteraceae	162	0.00306094
f__Yersiniaceae	147	0.00277752
f__Muribaculaceae	146	0.00275862
f__Ectothiorhodospiraceae	146	0.00275862
f__Hyphomicrobiaceae	142	0.00268304
f__Streptosporangiaceae	140	0.00264525
f__Gemmatimonadaceae	136	0.00256967
f__Coriobacteriaceae	135	0.00255078
f__Peptococcaceae	128	0.00241852
f__Shewanellaceae	123	0.00232404
f__Leuconostocaceae	121	0.00228625
f__Akkermansiaceae	121	0.00228625
f__Zoogloeaceae	119	0.00224846
f__Bartonellaceae	119	0.00224846
f__Hungateiclostridiaceae	115	0.00217289
f__Caulobacteraceae	113	0.0021351
f__Acidobacteriaceae	113	0.0021351
f__Polyangiaceae	111	0.00209731
f__Barnesiellaceae	110	0.00207841
f__Geobacteraceae	109	0.00205952
f__Planococcaceae	106	0.00200283
f__Pectobacteriaceae	106	0.00200283
f__Sphingobacteriaceae	105	0.00198394
f__Morganellaceae	105	0.00198394
f__Myxococcaceae	104	0.00196504
f__Leptotrichiaceae	103	0.00194615
f__Chromobacteriaceae	102	0.00192726
f__Aeromonadaceae	102	0.00192726
f__Gordoniaceae	100	0.00188947
f__Alcanivoracaceae	100	0.00188947
f__Spiroplasmataceae	96	0.00181389
f__Promicromonosporaceae	95	0.00179499
f__Oceanospirillaceae	94	0.0017761
f__Rhodanobacteraceae	92	0.00173831
f__Spirochaetaceae	90	0.00170052
f__Aurantimonadaceae	90	0.00170052
f__Thermomonosporaceae	88	0.00166273
f__Hymenobacteraceae	87	0.00164384
f__Francisellaceae	85	0.00160605
f__Xanthobacteraceae	84	0.00158715
f__Anaeromyxobacteraceae	84	0.00158715
f__Peptoniphilaceae	83	0.00156826
f__Vicinamibacteraceae	81	0.00153047
f__Nocardiopsaceae	76	0.00143599
f__Cellulomonadaceae	76	0.00143599
f__Helicobacteraceae	75	0.0014171
f__Acidaminococcaceae	75	0.0014171
f__Colwelliaceae	73	0.00137931
f__Chromatiaceae	73	0.00137931
f__Opitutaceae	72	0.00136042
f__Anaplasmataceae	72	0.00136042
f__Archangiaceae	69	0.00130373
f__Methylococcaceae	68	0.00128484
f__Methanobacteriaceae	65	0.00122815
f__Hyphomonadaceae	65	0.00122815
f__Idiomarinaceae	64	0.00120926
f__Listeriaceae	63	0.00119036
f__Dermabacteraceae	63	0.00119036
f__Porphyromonadaceae	62	0.00117147
f__Planctomycetaceae	61	0.00115257
f__Vibrionaceae	59	0.00111479
f__Piscirickettsiaceae	58	0.00109589
f__Chlorobiaceae	52	0.000982522
f__Rhodobiaceae	50	0.000944733
f__Chitinophagaceae	50	0.000944733
f__Carnobacteriaceae	50	0.000944733
f__Alicyclobacillaceae	50	0.000944733
f__Sandaracinaceae	49	0.000925838
f__Cytophagaceae	49	0.000925838
f__Blattabacteriaceae	49	0.000925838
f__Desulfuromonadaceae	47	0.000888049
f__Nitrosomonadaceae	46	0.000869154
f__Neisseriaceae	46	0.000869154
f__Hafniaceae	46	0.000869154
f__Cyclobacteriaceae	45	0.00085026
f__Natrialbaceae	44	0.000831365
f__Isosphaeraceae	44	0.000831365
f__Dietziaceae	43	0.00081247
f__Borreliaceae	42	0.000793576
f__Acidiferrobacteraceae	42	0.000793576
f__Methanococcaceae	41	0.000774681
f__Fervidobacteriaceae	41	0.000774681
f__Dermacoccaceae	41	0.000774681
f__Closteroviridae	41	0.000774681
f__Rivulariaceae	39	0.000736892
f__Gallionellaceae	38	0.000717997
f__Methylocystaceae	37	0.000699103
f__Thermaceae	36	0.000680208
f__Acidithiobacillaceae	36	0.000680208
f__Thermoanaerobacteraceae	35	0.000661313
f__Synergistaceae	35	0.000661313
f__Halobacteroidaceae	35	0.000661313
f__Sinobacteraceae	34	0.000642419
f__Halanaerobiaceae	34	0.000642419
f__Beutenbergiaceae	33	0.000623524
f__Rhodothermaceae	31	0.000585735
f__Christensenellaceae	31	0.000585735
f__Brucellaceae	31	0.000585735
f__Haloarculaceae	30	0.00056684
f__Desulfobacteraceae	30	0.00056684
f__Aerococcaceae	30	0.00056684
f__Chroococcaceae	29	0.000547945
f__Cellvibrionaceae	29	0.000547945
f__Gemmataceae	28	0.000529051
f__Chelatococcaceae	28	0.000529051
f__Desulfobulbaceae	26	0.000491261
f__Leptospiraceae	25	0.000472367
f__Entomoplasmataceae	25	0.000472367
f__Saccharospirillaceae	24	0.000453472
f__Microcoleaceae	24	0.000453472
f__Kofleriaceae	24	0.000453472
f__Eubacteriaceae	24	0.000453472
f__Cyanothecaceae	24	0.000453472
f__Cohaesibacteraceae	24	0.000453472
f__Tsukamurellaceae	23	0.000434577
f__Halieaceae	23	0.000434577
f__Beijerinckiaceae	23	0.000434577
f__Sporomusaceae	22	0.000415683
f__Hydrogenothermaceae	22	0.000415683
f__Sanguibacteraceae	21	0.000396788
f__Methylophilaceae	21	0.000396788
f__Kineosporiaceae	21	0.000396788
f__Bernardetiaceae	21	0.000396788
f__Legionellaceae	20	0.000377893
f__Sterolibacteriaceae	19	0.000358999
f__Haloferacaceae	19	0.000358999
f__Flammeovirgaceae	19	0.000358999
f__Vulgatibacteraceae	18	0.000340104
f__Verrucomicrobiaceae	18	0.000340104
f__Spongiibacteraceae	18	0.000340104
f__Rhodocyclaceae	18	0.000340104
f__Orbaceae	18	0.000340104
f__Glycomycetaceae	18	0.000340104
f__Desulfomicrobiaceae	18	0.000340104
f__Halorubraceae	17	0.000321209
f__Dictyoglomaceae	17	0.000321209
f__Azonexaceae	17	0.000321209
f__Thermococcaceae	16	0.000302315
f__Microbulbiferaceae	16	0.000302315
f__Kangiellaceae	16	0.000302315
f__Desulfarculaceae	16	0.000302315
f__Syntrophaceae	15	0.00028342
f__Roseiflexaceae	15	0.00028342
f__Nitrospiraceae	15	0.00028342
f__Halothiobacillaceae	15	0.00028342
f__Coxiellaceae	15	0.00028342
f__Methanosarcinaceae	14	0.000264525
f__Symbiobacteriaceae	13	0.000245631
f__Nostocaceae	13	0.000245631
f__Moritellaceae	13	0.000245631
f__Leptolyngbyaceae	13	0.000245631
f__Cryomorphaceae	13	0.000245631
f__Puniceicoccaceae	12	0.000226736
f__Methanomicrobiaceae	12	0.000226736
f__Mariprofundaceae	12	0.000226736
f__Halobacteriaceae	12	0.000226736
f__Dermatophilaceae	12	0.000226736
f__Deferribacteraceae	12	0.000226736
f__Bradymonadaceae	12	0.000226736
f__Aphanizomenonaceae	12	0.000226736
f__Trueperaceae	11	0.000207841
f__Scytonemataceae	11	0.000207841
f__Poxviridae	11	0.000207841
f__Phycodnaviridae	11	0.000207841
f__Marinifilaceae	11	0.000207841
f__Frankiaceae	11	0.000207841
f__Anaerolineaceae	11	0.000207841
f__Thermodesulfobacteriaceae	10	0.000188947
f__Psychromonadaceae	10	0.000188947
f__Methanocaldococcaceae	10	0.000188947
f__Hydrogenophilaceae	10	0.000188947
f__Dehalococcoidaceae	10	0.000188947
f__Wenzhouxiangellaceae	9	0.000170052
f__Persicobacteraceae	9	0.000170052
f__Oscillatoriaceae	9	0.000170052
f__Methanoregulaceae	9	0.000170052
f__Halobacteriovoraceae	9	0.000170052
f__Gottschalkiaceae	9	0.000170052
f__Gloeomargaritaceae	9	0.000170052
f__Aquificaceae	9	0.000170052
f__Thermoactinomycetaceae	8	0.000151157
f__Mycoplasmataceae	8	0.000151157
f__Marinilabiliaceae	8	0.000151157
f__Ignavibacteriaceae	8	0.000151157
f__Hapalosiphonaceae	8	0.000151157
f__Dysgonamonadaceae	8	0.000151157
f__Crocinitomicaceae	8	0.000151157
f__Chthonomonadaceae	8	0.000151157
f__Acidimicrobiaceae	8	0.000151157
f__Thiotrichaceae	7	0.000132263
f__Thiobacillaceae	7	0.000132263
f__Sulfolobaceae	7	0.000132263
f__Microcystaceae	7	0.000132263
f__Magnetococcaceae	7	0.000132263
f__Granulosicoccaceae	7	0.000132263
f__Desulfurellaceae	7	0.000132263
f__Cyanobacteriaceae	7	0.000132263
f__Acaryochloridaceae	7	0.000132263
f__Woeseiaceae	6	0.000113368
f__Thermodesulfobiaceae	6	0.000113368
f__Segniliparaceae	6	0.000113368
f__Picrophilaceae	6	0.000113368
f__Kosmotogaceae	6	0.000113368
f__Heliobacteriaceae	6	0.000113368
f__Ferrimonadaceae	6	0.000113368
f__Chamaesiphonaceae	6	0.000113368
f__Calditrichaceae	6	0.000113368
f__Thermomicrobiaceae	5	9.44733e-05
f__Rickettsiaceae	5	9.44733e-05
f__Paludibacteraceae	5	9.44733e-05
f__Oleiphilaceae	5	9.44733e-05
f__Natranaerobiaceae	5	9.44733e-05
f__Haliscomenobacteraceae	5	9.44733e-05
f__Fimbriimonadaceae	5	9.44733e-05
f__Elusimicrobiaceae	5	9.44733e-05
f__Dermocarpellaceae	5	9.44733e-05
f__Cuniculiplasmataceae	5	9.44733e-05
f__Coleofasciculaceae	5	9.44733e-05
f__Budviciaceae	5	9.44733e-05
f__Acidothermaceae	5	9.44733e-05
f__Thermotogaceae	4	7.55786e-05
f__Salinivirgaceae	4	7.55786e-05
f__Myoviridae	4	7.55786e-05
f__Ichthyobacteriaceae	4	7.55786e-05
f__Hahellaceae	4	7.55786e-05
f__Desulfohalobiaceae	4	7.55786e-05
f__Chloroflexaceae	4	7.55786e-05
f__Aphanothecaceae	4	7.55786e-05
f__Waddliaceae	3	5.6684e-05
f__Syntrophomonadaceae	3	5.6684e-05
f__Secoviridae	3	5.6684e-05
f__Pseudanabaenaceae	3	5.6684e-05
f__Prolixibacteraceae	3	5.6684e-05
f__Mimiviridae	3	5.6684e-05
f__Methanothermaceae	3	5.6684e-05
f__Methanosaetaceae	3	5.6684e-05
f__Merismopediaceae	3	5.6684e-05
f__Melioribacteraceae	3	5.6684e-05
f__Endozoicomonadaceae	3	5.6684e-05
f__Chrysiogenaceae	3	5.6684e-05
f__Archaeoglobaceae	3	5.6684e-05
f__Thermoproteaceae	2	3.77893e-05
f__Thermofilaceae	2	3.77893e-05
f__Simkaniaceae	2	3.77893e-05
f__Prochlorotrichaceae	2	3.77893e-05
f__Methanomassiliicoccaceae	2	3.77893e-05
f__Jonesiaceae	2	3.77893e-05
f__Iridoviridae	2	3.77893e-05
f__Gomontiellaceae	2	3.77893e-05
f__Chroococcidiopsidaceae	2	3.77893e-05
f__Caldisphaeraceae	2	3.77893e-05
f__Baculoviridae	2	3.77893e-05
f__Bacteriovoracaceae	2	3.77893e-05
f__Amoebophilaceae	2	3.77893e-05
f__Acholeplasmataceae	2	3.77893e-05
f__Polyomaviridae	1	1.88947e-05
f__Pithoviridae	1	1.88947e-05
f__Peribunyaviridae	1	1.88947e-05
f__Nodaviridae	1	1.88947e-05
f__Nitrosopumilaceae	1	1.88947e-05
f__Microviridae	1	1.88947e-05
f__Methylacidiphilaceae	1	1.88947e-05
f__Methanocorpusculaceae	1	1.88947e-05
f__Holosporaceae	1	1.88947e-05
f__Herpesviridae	1	1.88947e-05
f__Endomicrobiaceae	1	1.88947e-05
f__Desulfurobacteriaceae	1	1.88947e-05
f__Cardiobacteriaceae	1	1.88947e-05
f__Alphaflexiviridae	1	1.88947e-05
f__Acidilobaceae	1	1.88947e-05
f__Thermoanaerobacterales Family IV. Incertae Sedis	9	0.000170052
f__Thermoanaerobacterales Family III. Incertae Sedis	87	0.00164384
f__Clostridiales Family XVII. Incertae Sedis	21	0.000396788
f__Clostridiales Family XIII. Incertae Sedis	31	0.000585735
g__Candidatus Pelagibacter	2408	0.0536733
g__Streptomyces	2146	0.0478335
g__Bacteroides	1938	0.0431972
g__Clostridium	1735	0.0386724
g__Streptococcus	1250	0.027862
g__Pseudomonas	1158	0.0258113
g__Faecalibacterium	927	0.0206624
g__Prochlorococcus	874	0.0194811
g__Lachnoclostridium	747	0.0166503
g__Bacillus	608	0.0135521
g__Bradyrhizobium	570	0.0127051
g__Lactobacillus	542	0.012081
g__Oscillibacter	535	0.0119249
g__Blautia	527	0.0117466
g__Ruminococcus	503	0.0112117
g__Staphylococcus	446	0.00994116
g__Roseburia	443	0.00987429
g__Alistipes	429	0.00956223
g__Bifidobacterium	421	0.00938392
g__Escherichia	404	0.00900499
g__Klebsiella	361	0.00804654
g__Paenibacillus	324	0.00722183
g__Corynebacterium	317	0.0070658
g__Parabacteroides	263	0.00586216
g__Mycobacterium	262	0.00583987
g__Microbacterium	258	0.00575071
g__Pseudoalteromonas	256	0.00570613
g__Anaerostipes	256	0.00570613
g__Actinomyces	254	0.00566155
g__Synechococcus	252	0.00561698
g__Lawsonia	250	0.0055724
g__Mycolicibacterium	246	0.00548324
g__Flavonifractor	241	0.00537179
g__Sphingomonas	238	0.00530492
g__Haemophilus	238	0.00530492
g__Rhodococcus	233	0.00519347
g__Polaribacter	224	0.00499287
g__Enterococcus	217	0.00483684
g__Actinoplanes	216	0.00481455
g__Acinetobacter	215	0.00479226
g__Intestinimonas	211	0.0047031
g__Methylobacterium	209	0.00465852
g__Amycolatopsis	208	0.00463623
g__Nocardioides	206	0.00459165
g__Rhizobium	197	0.00439105
g__Fusobacterium	196	0.00436876
g__Alteromonas	193	0.00430189
g__Halomonas	187	0.00416815
g__Flavobacterium	179	0.00398984
g__Butyrivibrio	168	0.00374465
g__Azospirillum	168	0.00374465
g__Sphingobium	164	0.00365549
g__Marinobacter	163	0.0036332
g__Cupriavidus	162	0.00361091
g__Olsenella	157	0.00349947
g__Mesorhizobium	155	0.00345489
g__Selenomonas	151	0.00336573
g__Clostridioides	149	0.00332115
g__Capnocytophaga	147	0.00327657
g__Muribaculum	146	0.00325428
g__Citrobacter	140	0.00312054
g__Bordetella	135	0.00300909
g__Megasphaera	134	0.0029868
g__Rhodopseudomonas	133	0.00296451
g__Gordonibacter	133	0.00296451
g__Paraburkholderia	128	0.00285307
g__Dialister	126	0.00280849
g__Stenotrophomonas	123	0.00274162
g__Collinsella	123	0.00274162
g__Sphingopyxis	119	0.00265246
g__Lactococcus	118	0.00263017
g__Geodermatophilus	117	0.00260788
g__Variovorax	116	0.00258559
g__Massilia	113	0.00251872
g__Arthrobacter	111	0.00247414
g__Lysobacter	109	0.00242956
g__Gemmatirosa	105	0.00234041
g__Xanthomonas	101	0.00225125
g__Paracoccus	101	0.00225125
g__Turicibacter	97	0.00216209
g__Rothia	91	0.00202835
g__Pandoraea	91	0.00202835
g__Agromyces	90	0.00200606
g__Sinorhizobium	89	0.00198377
g__Faecalitalea	89	0.00198377
g__Myxococcus	87	0.00193919
g__Mordavella	87	0.00193919
g__Martelella	87	0.00193919
g__Buchnera	87	0.00193919
g__Sorangium	86	0.0019169
g__Tenacibaculum	85	0.00189461
g__Cutibacterium	85	0.00189461
g__Microvirga	84	0.00187233
g__Alcanivorax	84	0.00187233
g__Sulfitobacter	83	0.00185004
g__Plantactinospora	82	0.00182775
g__Gemella	82	0.00182775
g__Luteitalea	81	0.00180546
g__Chryseobacterium	81	0.00180546
g__Streptosporangium	79	0.00176088
g__Serratia	79	0.00176088
g__Ralstonia	79	0.00176088
g__Modestobacter	79	0.00176088
g__Magnetospirillum	79	0.00176088
g__Aeromicrobium	76	0.00169401
g__Lachnoanaerobaculum	75	0.00167172
g__Kitasatospora	75	0.00167172
g__Friedmanniella	75	0.00167172
g__Acidaminococcus	75	0.00167172
g__Altererythrobacter	73	0.00162714
g__Acidovorax	73	0.00162714
g__Achromobacter	73	0.00162714
g__Treponema	72	0.00160485
g__Comamonas	71	0.00158256
g__Bosea	71	0.00158256
g__Citromicrobium	70	0.00156027
g__Aeromonas	70	0.00156027
g__Paeniclostridium	66	0.00147111
g__Nocardiopsis	66	0.00147111
g__Libanicoccus	65	0.00144882
g__Cellulomonas	65	0.00144882
g__Winogradskyella	64	0.00142653
g__Monoglobus	64	0.00142653
g__Kribbella	63	0.00140424
g__Actinoalloteichus	63	0.00140424
g__Malacobacter	61	0.00135966
g__Thioalkalivibrio	60	0.00133738
g__Leifsonia	60	0.00133738
g__Herbaspirillum	59	0.00131509
g__Nonomuraea	58	0.0012928
g__Brevundimonas	58	0.0012928
g__Azoarcus	58	0.0012928
g__Marmoricola	57	0.00127051
g__Saccharomonospora	56	0.00124822
g__Agrobacterium	56	0.00124822
g__Weissella	55	0.00122593
g__Brachybacterium	55	0.00122593
g__Thauera	54	0.00120364
g__Psychrobacter	54	0.00120364
g__Planococcus	53	0.00118135
g__Gramella	53	0.00118135
g__Pimelobacter	52	0.00115906
g__Pantoea	52	0.00115906
g__Maribacter	52	0.00115906
g__Blastococcus	52	0.00115906
g__Lysinibacillus	51	0.00113677
g__Curtobacterium	51	0.00113677
g__Salipiger	50	0.00111448
g__Novosphingobium	50	0.00111448
g__Dickeya	50	0.00111448
g__Cellulophaga	50	0.00111448
g__Virgibacillus	49	0.00109219
g__Tistrella	49	0.00109219
g__Sandaracinus	49	0.00109219
g__Phaeobacter	49	0.00109219
g__Formosa	49	0.00109219
g__Cellulosimicrobium	49	0.00109219
g__Blattabacterium	49	0.00109219
g__Wolbachia	48	0.0010699
g__Janthinobacterium	47	0.00104761
g__Hyphomonas	47	0.00104761
g__Clavibacter	47	0.00104761
g__Polynucleobacter	46	0.00102532
g__Ramlibacter	45	0.00100303
g__Microlunatus	45	0.00100303
g__Geobacillus	45	0.00100303
g__Lacinutrix	44	0.000980742
g__Tessaracoccus	42	0.000936163
g__Methanobrevibacter	42	0.000936163
g__Kocuria	42	0.000936163
g__Ethanoligenens	42	0.000936163
g__Chromobacterium	42	0.000936163
g__Celeribacter	42	0.000936163
g__Aquimarina	42	0.000936163
g__Actinomadura	42	0.000936163
g__Thermoanaerobacterium	41	0.000913873
g__Lutibacter	41	0.000913873
g__Closterovirus	41	0.000913873
g__Aggregatibacter	41	0.000913873
g__Actinopolymorpha	41	0.000913873
g__Thalassospira	40	0.000891583
g__Phenylobacterium	40	0.000891583
g__Luteimonas	40	0.000891583
g__Hungateiclostridium	40	0.000891583
g__Adlercreutzia	40	0.000891583
g__Xenorhabdus	39	0.000869294
g__Collimonas	39	0.000869294
g__Nonlabens	38	0.000847004
g__Megamonas	38	0.000847004
g__Frondihabitans	38	0.000847004
g__Dyella	38	0.000847004
g__Devosia	38	0.000847004
g__Caldicellulosiruptor	38	0.000847004
g__Labrenzia	37	0.000824715
g__Calothrix	37	0.000824715
g__Rhodoplanes	36	0.000802425
g__Porphyrobacter	36	0.000802425
g__Komagataeibacter	36	0.000802425
g__Allokutzneria	36	0.000802425
g__Aliiarcobacter	36	0.000802425
g__Acidithiobacillus	36	0.000802425
g__Thiomonas	35	0.000780136
g__Rhodovulum	35	0.000780136
g__Rhodospirillum	35	0.000780136
g__Porphyromonas	35	0.000780136
g__Opitutus	35	0.000780136
g__Janibacter	35	0.000780136
g__Muricauda	34	0.000757846
g__Hyphomicrobium	34	0.000757846
g__Burkholderia	34	0.000757846
g__Azotobacter	34	0.000757846
g__Anaerococcus	34	0.000757846
g__Zunongwangia	33	0.000735556
g__Salinispora	33	0.000735556
g__Phycicoccus	33	0.000735556
g__Methylorubrum	33	0.000735556
g__Kutzneria	33	0.000735556
g__Intrasporangium	33	0.000735556
g__Denitrobacterium	33	0.000735556
g__Anaerotignum	33	0.000735556
g__Terriglobus	32	0.000713267
g__Salmonella	32	0.000713267
g__Providencia	32	0.000713267
g__Planctomyces	32	0.000713267
g__Nitrosomonas	32	0.000713267
g__Mucilaginibacter	32	0.000713267
g__Methanococcus	32	0.000713267
g__Ensifer	32	0.000713267
g__Pediococcus	31	0.000690977
g__Mogibacterium	31	0.000690977
g__Methyloceanibacter	31	0.000690977
g__Halobacteroides	31	0.000690977
g__Halanaerobium	31	0.000690977
g__Carnobacterium	31	0.000690977
g__Olleya	30	0.000668688
g__Granulicella	30	0.000668688
g__Brevibacillus	30	0.000668688
g__Thalassolituus	29	0.000646398
g__Saccharothrix	29	0.000646398
g__Pedobacter	29	0.000646398
g__Elizabethkingia	29	0.000646398
g__Desulfosporosinus	29	0.000646398
g__Dehalobacter	29	0.000646398
g__Auraticoccus	29	0.000646398
g__Acidiphilium	29	0.000646398
g__Serinicoccus	28	0.000624108
g__Roseomonas	28	0.000624108
g__Pseudoxanthomonas	28	0.000624108
g__Pseudodesulfovibrio	28	0.000624108
g__Pseudarthrobacter	28	0.000624108
g__Marinomonas	28	0.000624108
g__Lentzea	28	0.000624108
g__Isoptericola	28	0.000624108
g__Chelatococcus	28	0.000624108
g__Aminobacter	28	0.000624108
g__Aerococcus	28	0.000624108
g__Actinosynnema	28	0.000624108
g__Pseudolabrys	27	0.000601819
g__Methylophaga	27	0.000601819
g__Gemmatimonas	27	0.000601819
g__Croceicoccus	27	0.000601819
g__Croceibacter	27	0.000601819
g__Agrococcus	27	0.000601819
g__Nitrobacter	26	0.000579529
g__Methylomonas	26	0.000579529
g__Kibdelosporangium	26	0.000579529
g__Dokdonia	26	0.000579529
g__Acidobacterium	26	0.000579529
g__Yangia	25	0.00055724
g__Thermosipho	25	0.00055724
g__Sulfurimonas	25	0.00055724
g__Pectobacterium	25	0.00055724
g__Pannonibacter	25	0.00055724
g__Microterricola	25	0.00055724
g__Herbinix	25	0.00055724
g__Desulfuromonas	25	0.00055724
g__Cloacibacillus	25	0.00055724
g__Chromohalobacter	25	0.00055724
g__Alloactinosynnema	25	0.00055724
g__Acidihalobacter	25	0.00055724
g__Tumebacillus	24	0.00053495
g__Sphingobacterium	24	0.00053495
g__Parvibaculum	24	0.00053495
g__Mycobacteroides	24	0.00053495
g__Mesoplasma	24	0.00053495
g__Haliangium	24	0.00053495
g__Cyanothece	24	0.00053495
g__Salinicola	23	0.00051266
g__Oceanobacillus	23	0.00051266
g__Methylocystis	23	0.00051266
g__Lelliottia	23	0.00051266
g__Acetobacterium	23	0.00051266
g__Starkeya	22	0.000490371
g__Salegentibacter	22	0.000490371
g__Pseudoarcobacter	22	0.000490371
g__Pelosinus	22	0.000490371
g__Pelobacter	22	0.000490371
g__Octadecabacter	22	0.000490371
g__Lawsonella	22	0.000490371
g__Geminocystis	22	0.000490371
g__Faecalibaculum	22	0.000490371
g__Desulfitobacterium	22	0.000490371
g__Chondromyces	22	0.000490371
g__Algibacter	22	0.000490371
g__Afipia	22	0.000490371
g__Wigglesworthia	21	0.000468081
g__Thermobispora	21	0.000468081
g__Thermaerobacter	21	0.000468081
g__Sulfurifustis	21	0.000468081
g__Stappia	21	0.000468081
g__Spiribacter	21	0.000468081
g__Rhizobacter	21	0.000468081
g__Raoultella	21	0.000468081
g__Polaromonas	21	0.000468081
g__Petrimonas	21	0.000468081
g__Ochrobactrum	21	0.000468081
g__Nitratireductor	21	0.000468081
g__Macrococcus	21	0.000468081
g__Kineococcus	21	0.000468081
g__Epibacterium	21	0.000468081
g__Acidipropionibacterium	21	0.000468081
g__Vagococcus	20	0.000445792
g__Sulfuricaulis	20	0.000445792
g__Sporosarcina	20	0.000445792
g__Slackia	20	0.000445792
g__Singulisphaera	20	0.000445792
g__Phreatobacter	20	0.000445792
g__Photobacterium	20	0.000445792
g__Parvimonas	20	0.000445792
g__Paludisphaera	20	0.000445792
g__Finegoldia	20	0.000445792
g__Cystobacter	20	0.000445792
g__Arsenicicoccus	20	0.000445792
g__Archangium	20	0.000445792
g__Actinobacillus	20	0.000445792
g__Sulfurospirillum	19	0.000423502
g__Salinimonas	19	0.000423502
g__Roseovarius	19	0.000423502
g__Rhodoferax	19	0.000423502
g__Pseudoclostridium	19	0.000423502
g__Neorhizobium	19	0.000423502
g__Micavibrio	19	0.000423502
g__Granulibacter	19	0.000423502
g__Exiguobacterium	19	0.000423502
g__Erysipelothrix	19	0.000423502
g__Ehrlichia	19	0.000423502
g__Verrucomicrobium	18	0.000401213
g__Thioclava	18	0.000401213
g__Streptacidiphilus	18	0.000401213
g__Steroidobacter	18	0.000401213
g__Stackebrandtia	18	0.000401213
g__Seonamhaeicola	18	0.000401213
g__Saccharopolyspora	18	0.000401213
g__Rhodothermus	18	0.000401213
g__Rathayibacter	18	0.000401213
g__Oceanithermus	18	0.000401213
g__Myroides	18	0.000401213
g__Kosakonia	18	0.000401213
g__Hydrogenophaga	18	0.000401213
g__Desulfomicrobium	18	0.000401213
g__Delftia	18	0.000401213
g__Cryobacterium	18	0.000401213
g__Cellulosilyticum	18	0.000401213
g__Anoxybacillus	18	0.000401213
g__Streptobacillus	17	0.000378923
g__Sinomonas	17	0.000378923
g__Ruegeria	17	0.000378923
g__Pontibacter	17	0.000378923
g__Mageeibacillus	17	0.000378923
g__Halioglobus	17	0.000378923
g__Dokdonella	17	0.000378923
g__Dictyoglomus	17	0.000378923
g__Dechloromonas	17	0.000378923
g__Borreliella	17	0.000378923
g__Blastomonas	17	0.000378923
g__Alkalilimnicola	17	0.000378923
g__Acetoanaerobium	17	0.000378923
g__Sulfurihydrogenibium	16	0.000356633
g__Solimonas	16	0.000356633
g__Rhizorhabdus	16	0.000356633
g__Prauserella	16	0.000356633
g__Photorhabdus	16	0.000356633
g__Oleispira	16	0.000356633
g__Methylomicrobium	16	0.000356633
g__Melaminivora	16	0.000356633
g__Mariniflexile	16	0.000356633
g__Luteipulveratus	16	0.000356633
g__Lacunisphaera	16	0.000356633
g__Kytococcus	16	0.000356633
g__Ketobacter	16	0.000356633
g__Haloarcobacter	16	0.000356633
g__Gluconobacter	16	0.000356633
g__Fervidobacterium	16	0.000356633
g__Fastidiosipila	16	0.000356633
g__Edwardsiella	16	0.000356633
g__Desulfotomaculum	16	0.000356633
g__Desulfarculus	16	0.000356633
g__Crenobacter	16	0.000356633
g__Chlorobium	16	0.000356633
g__Chlorobaculum	16	0.000356633
g__Cedecea	16	0.000356633
g__Aliivibrio	16	0.000356633
g__Alicyclobacillus	16	0.000356633
g__Xylanimonas	15	0.000334344
g__Thalassococcus	15	0.000334344
g__Roseiflexus	15	0.000334344
g__Polymorphum	15	0.000334344
g__Ornithinimicrobium	15	0.000334344
g__Methylibium	15	0.000334344
g__Marichromatium	15	0.000334344
g__Halothiobacillus	15	0.000334344
g__Gilliamella	15	0.000334344
g__Castellaniella	15	0.000334344
g__Breoghania	15	0.000334344
g__Alkaliphilus	15	0.000334344
g__Salinibacterium	14	0.000312054
g__Rhodomicrobium	14	0.000312054
g__Proteus	14	0.000312054
g__Propionibacterium	14	0.000312054
g__Pararhodospirillum	14	0.000312054
g__Oligotropha	14	0.000312054
g__Nitrospirillum	14	0.000312054
g__Nitrosospira	14	0.000312054
g__Methylosinus	14	0.000312054
g__Marinitoga	14	0.000312054
g__Haloferax	14	0.000312054
g__Cronobacter	14	0.000312054
g__Actinotignum	14	0.000312054
g__Acidisphaera	14	0.000312054
g__Wenyingzhuangia	13	0.000289765
g__Verrucosispora	13	0.000289765
g__Tetragenococcus	13	0.000289765
g__Symbiobacterium	13	0.000289765
g__Sulfuritalea	13	0.000289765
g__Sphingorhabdus	13	0.000289765
g__Solibacillus	13	0.000289765
g__Sideroxydans	13	0.000289765
g__Siansivirga	13	0.000289765
g__Rahnella	13	0.000289765
g__Owenweeksia	13	0.000289765
g__Methylococcus	13	0.000289765
g__Methanosphaera	13	0.000289765
g__Melittangium	13	0.000289765
g__Mannheimia	13	0.000289765
g__Magnetospira	13	0.000289765
g__Limnobaculum	13	0.000289765
g__Jeotgalibaca	13	0.000289765
g__Jannaschia	13	0.000289765
g__Cycloclasticus	13	0.000289765
g__Cyclobacterium	13	0.000289765
g__Brenneria	13	0.000289765
g__Xylella	12	0.000267475
g__Variibacter	12	0.000267475
g__Thiocystis	12	0.000267475
g__Thermobacillus	12	0.000267475
g__Sodalis	12	0.000267475
g__Rufibacter	12	0.000267475
g__Reinekea	12	0.000267475
g__Pseudohongiella	12	0.000267475
g__Prosthecochloris	12	0.000267475
g__Phyllobacterium	12	0.000267475
g__Nitrosococcus	12	0.000267475
g__Mitsuaria	12	0.000267475
g__Micrococcus	12	0.000267475
g__Methylocella	12	0.000267475
g__Mariprofundus	12	0.000267475
g__Marinobacterium	12	0.000267475
g__Marinobacter	12	0.000267475
g__Maricaulis	12	0.000267475
g__Liberibacter	12	0.000267475
g__Hartmannibacter	12	0.000267475
g__Gardnerella	12	0.000267475
g__Desulfobacula	12	0.000267475
g__Desulfallas	12	0.000267475
g__Cyanobium	12	0.000267475
g__Coraliomargarita	12	0.000267475
g__Chelativorans	12	0.000267475
g__Brochothrix	12	0.000267475
g__Bradymonas	12	0.000267475
g__Algoriphagus	12	0.000267475
g__Aequorivita	12	0.000267475
g__Vogesella	11	0.000245185
g__Thermodesulfovibrio	11	0.000245185
g__Spirosoma	11	0.000245185
g__Sebaldella	11	0.000245185
g__Sagittula	11	0.000245185
g__Rubrivivax	11	0.000245185
g__Pseudogulbenkiania	11	0.000245185
g__Pluralibacter	11	0.000245185
g__Paraphotobacterium	11	0.000245185
g__Paraoerskovia	11	0.000245185
g__Oceanimonas	11	0.000245185
g__Miniimonas	11	0.000245185
g__Micropruina	11	0.000245185
g__Leptothrix	11	0.000245185
g__Jatrophihabitans	11	0.000245185
g__Hoeflea	11	0.000245185
g__Halorhodospira	11	0.000245185
g__Fibrella	11	0.000245185
g__Aromatoleum	11	0.000245185
g__Aquabacterium	11	0.000245185
g__Allochromatium	11	0.000245185
g__Zobellia	10	0.000222896
g__Thiohalobacter	10	0.000222896
g__Thioflavicoccus	10	0.000222896
g__Thermoclostridium	10	0.000222896
g__Sphaerochaeta	10	0.000222896
g__Ruminiclostridium	10	0.000222896
g__Roseibacterium	10	0.000222896
g__Psychromonas	10	0.000222896
g__Plantibacter	10	0.000222896
g__Oenococcus	10	0.000222896
g__Niveispirillum	10	0.000222896
g__Methylotenera	10	0.000222896
g__Methanobacterium	10	0.000222896
g__Marinithermus	10	0.000222896
g__Kyrpidia	10	0.000222896
g__Ketogulonicigenium	10	0.000222896
g__Hydrogenophilus	10	0.000222896
g__Haloterrigena	10	0.000222896
g__Gluconacetobacter	10	0.000222896
g__Glaesserella	10	0.000222896
g__Glaciecola	10	0.000222896
g__Gillisia	10	0.000222896
g__Filifactor	10	0.000222896
g__Fictibacillus	10	0.000222896
g__Desulfococcus	10	0.000222896
g__Desulfobulbus	10	0.000222896
g__Dehalococcoides	10	0.000222896
g__Dehalobacterium	10	0.000222896
g__Corallococcus	10	0.000222896
g__Azorhizobium	10	0.000222896
g__Arachidicoccus	10	0.000222896
g__Anderseniella	10	0.000222896
g__Advenella	10	0.000222896
g__Zymomonas	9	0.000200606
g__Thermobaculum	9	0.000200606
g__Thalassotalea	9	0.000200606
g__Stigmatella	9	0.000200606
g__Simiduia	9	0.000200606
g__Salinicoccus	9	0.000200606
g__Pseudorhodoplanes	9	0.000200606
g__Pseudopropionibacterium	9	0.000200606
g__Peptoclostridium	9	0.000200606
g__Orrella	9	0.000200606
g__Ornithobacterium	9	0.000200606
g__Oblitimonas	9	0.000200606
g__Niastella	9	0.000200606
g__Moorea	9	0.000200606
g__Methylocaldum	9	0.000200606
g__Methanocaldococcus	9	0.000200606
g__Mahella	9	0.000200606
g__Luteibacter	9	0.000200606
g__Lacimicrobium	9	0.000200606
g__Kushneria	9	0.000200606
g__Halobacteriovorax	9	0.000200606
g__Geosporobacter	9	0.000200606
g__Flavivirga	9	0.000200606
g__Flavisolibacter	9	0.000200606
g__Dermacoccus	9	0.000200606
g__Confluentimicrobium	9	0.000200606
g__Blastochloris	9	0.000200606
g__Austwickia	9	0.000200606
g__Aureitalea	9	0.000200606
g__Arenibacter	9	0.000200606
g__Arcanobacterium	9	0.000200606
g__Aneurinibacillus	9	0.000200606
g__Alicycliphilus	9	0.000200606
g__Agarivorans	9	0.000200606
g__Yoonia	8	0.000178317
g__Ureaplasma	8	0.000178317
g__Thermosediminibacter	8	0.000178317
g__Thermogutta	8	0.000178317
g__Thermococcus	8	0.000178317
g__Thermobifida	8	0.000178317
g__Tateyamaria	8	0.000178317
g__Syntrophus	8	0.000178317
g__Sedimenticola	8	0.000178317
g__Riemerella	8	0.000178317
g__Psychroflexus	8	0.000178317
g__Pseudoflavitalea	8	0.000178317
g__Proteiniphilum	8	0.000178317
g__Pelagibaca	8	0.000178317
g__Paraglaciecola	8	0.000178317
g__Ottowia	8	0.000178317
g__Mucinivorans	8	0.000178317
g__Microvirgula	8	0.000178317
g__Methanothermococcus	8	0.000178317
g__Marivirga	8	0.000178317
g__Kordia	8	0.000178317
g__Jeongeupia	8	0.000178317
g__Ignavibacterium	8	0.000178317
g__Halorubrum	8	0.000178317
g__Geoalkalibacter	8	0.000178317
g__Fluviicola	8	0.000178317
g__Fischerella	8	0.000178317
g__Ferriphaselus	8	0.000178317
g__Echinicola	8	0.000178317
g__Dyadobacter	8	0.000178317
g__Defluviimonas	8	0.000178317
g__Chthonomonas	8	0.000178317
g__Caldanaerobacter	8	0.000178317
g__Arthrospira	8	0.000178317
g__Arcticibacterium	8	0.000178317
g__Aquiflexum	8	0.000178317
g__Ammonifex	8	0.000178317
g__Alkalitalea	8	0.000178317
g__Alcaligenes	8	0.000178317
g__Aeribacillus	8	0.000178317
g__Acidimicrobium	8	0.000178317
g__Thiobacillus	7	0.000156027
g__Thermodesulfobacterium	7	0.000156027
g__Thermacetogenium	7	0.000156027
g__Terribacillus	7	0.000156027
g__Teredinibacter	7	0.000156027
g__Tatumella	7	0.000156027
g__Sulfuricella	7	0.000156027
g__Solitalea	7	0.000156027
g__Shinella	7	0.000156027
g__Roseobacter	7	0.000156027
g__Pseudopedobacter	7	0.000156027
g__Propionimicrobium	7	0.000156027
g__Planktothrix	7	0.000156027
g__Pelagibacterium	7	0.000156027
g__Oceanicoccus	7	0.000156027
g__Negativicoccus	7	0.000156027
g__Natronococcus	7	0.000156027
g__Microcystis	7	0.000156027
g__Microcella	7	0.000156027
g__Methylovorus	7	0.000156027
g__Methanoculleus	7	0.000156027
g__Magnetococcus	7	0.000156027
g__Leisingera	7	0.000156027
g__Hippea	7	0.000156027
g__Haematospirillum	7	0.000156027
g__Gynuella	7	0.000156027
g__Granulosicoccus	7	0.000156027
g__Filimonas	7	0.000156027
g__Ezakiella	7	0.000156027
g__Ereboglobus	7	0.000156027
g__Desulfurivibrio	7	0.000156027
g__Desulfofarcimen	7	0.000156027
g__Cyanobacterium	7	0.000156027
g__Chryseolinea	7	0.000156027
g__Catenovulum	7	0.000156027
g__Candidatus Blochmannia	7	0.000156027
g__Brevirhabdus	7	0.000156027
g__Bibersteinia	7	0.000156027
g__Bacterioplanes	7	0.000156027
g__Aquitalea	7	0.000156027
g__Anabaena	7	0.000156027
g__Agarilytica	7	0.000156027
g__Acaryochloris	7	0.000156027
g__Zobellella	6	0.000133738
g__Zhihengliuella	6	0.000133738
g__Vitreoscilla	6	0.000133738
g__Tolumonas	6	0.000133738
g__Thioploca	6	0.000133738
g__Thermodesulfobium	6	0.000133738
g__Thermincola	6	0.000133738
g__Syntrophobotulus	6	0.000133738
g__Segniliparus	6	0.000133738
g__Salinispira	6	0.000133738
g__Saccharophagus	6	0.000133738
g__Roseateles	6	0.000133738
g__Robiginitalea	6	0.000133738
g__Pirellula	6	0.000133738
g__Picrophilus	6	0.000133738
g__Persephonella	6	0.000133738
g__Peptoniphilus	6	0.000133738
g__Paucibacter	6	0.000133738
g__Parasaccharibacter	6	0.000133738
g__Paraliobacillus	6	0.000133738
g__Paenisporosarcina	6	0.000133738
g__Oceanisphaera	6	0.000133738
g__Natronomonas	6	0.000133738
g__Mycetocola	6	0.000133738
g__Methyloversatilis	6	0.000133738
g__Mesotoga	6	0.000133738
g__Melissococcus	6	0.000133738
g__Meiothermus	6	0.000133738
g__Marinovum	6	0.000133738
g__Marinilactibacillus	6	0.000133738
g__Lentibacillus	6	0.000133738
g__Laribacter	6	0.000133738
g__Jeotgalibacillus	6	0.000133738
g__Ilyobacter	6	0.000133738
g__Hoyosella	6	0.000133738
g__Hirschia	6	0.000133738
g__Heliobacterium	6	0.000133738
g__Halotalea	6	0.000133738
g__Halorhabdus	6	0.000133738
g__Gibbsiella	6	0.000133738
g__Fluoribacter	6	0.000133738
g__Ferrimonas	6	0.000133738
g__Fermentimonas	6	0.000133738
g__Dehalogenimonas	6	0.000133738
g__Chondrocystis	6	0.000133738
g__Chania	6	0.000133738
g__Caldithrix	6	0.000133738
g__Azospira	6	0.000133738
g__Verminephrobacter	5	0.000111448
g__Thiomicrospira	5	0.000111448
g__Thiolapillus	5	0.000111448
g__Thermomicrobium	5	0.000111448
g__Tatlockia	5	0.000111448
g__Tamlana	5	0.000111448
g__Sulfurovum	5	0.000111448
g__Sulfuriferula	5	0.000111448
g__Stanieria	5	0.000111448
g__Saccharospirillum	5	0.000111448
g__Rummeliibacillus	5	0.000111448
g__Rhodobaca	5	0.000111448
g__Pyrococcus	5	0.000111448
g__Parascardovia	5	0.000111448
g__Orientia	5	0.000111448
g__Oleiphilus	5	0.000111448
g__Novibacillus	5	0.000111448
g__Niabella	5	0.000111448
g__Natronolimnobius	5	0.000111448
g__Natrinema	5	0.000111448
g__Natranaerobius	5	0.000111448
g__Moorella	5	0.000111448
g__Microcoleus	5	0.000111448
g__Methanosalsum	5	0.000111448
g__Methanolinea	5	0.000111448
g__Methanofollis	5	0.000111448
g__Lonsdalea	5	0.000111448
g__Histophilus	5	0.000111448
g__Herminiimonas	5	0.000111448
g__Halorientalis	5	0.000111448
g__Halobacterium	5	0.000111448
g__Halobacillus	5	0.000111448
g__Grimontia	5	0.000111448
g__Geitlerinema	5	0.000111448
g__Fuerstia	5	0.000111448
g__Flagellimonas	5	0.000111448
g__Fimbriimonas	5	0.000111448
g__Elusimicrobium	5	0.000111448
g__Eikenella	5	0.000111448
g__Dinoroseobacter	5	0.000111448
g__Desulfocapsa	5	0.000111448
g__Coriobacterium	5	0.000111448
g__Betaentomopoxvirus	5	0.000111448
g__Basilea	5	0.000111448
g__Basfia	5	0.000111448
g__Aurantimicrobium	5	0.000111448
g__Ahniella	5	0.000111448
g__Acidothermus	5	0.000111448
g__Trichodesmium	4	8.91583e-05
g__Thermosynechococcus	4	8.91583e-05
g__Sulfuricurvum	4	8.91583e-05
g__Snodgrassella	4	8.91583e-05
g__Simonsiella	4	8.91583e-05
g__Shimwellia	4	8.91583e-05
g__Sediminicola	4	8.91583e-05
g__Salinigranum	4	8.91583e-05
g__Runella	4	8.91583e-05
g__Rhodoluna	4	8.91583e-05
g__Raphidiopsis	4	8.91583e-05
g__Pusillimonas	4	8.91583e-05
g__Psychromicrobium	4	8.91583e-05
g__Pseudothermotoga	4	8.91583e-05
g__Pseudarcicella	4	8.91583e-05
g__Planctopirus	4	8.91583e-05
g__Parageobacillus	4	8.91583e-05
g__Ndongobacter	4	8.91583e-05
g__Mobiluncus	4	8.91583e-05
g__Methylovulum	4	8.91583e-05
g__Methanococcoides	4	8.91583e-05
g__Maritalea	4	8.91583e-05
g__Leptospirillum	4	8.91583e-05
g__Leclercia	4	8.91583e-05
g__Ichthyobacterium	4	8.91583e-05
g__Hydrogenovibrio	4	8.91583e-05
g__Halothece	4	8.91583e-05
g__Halocynthiibacter	4	8.91583e-05
g__Halobiforma	4	8.91583e-05
g__Halalkalicoccus	4	8.91583e-05
g__Gallibacterium	4	8.91583e-05
g__Flexistipes	4	8.91583e-05
g__Devriesea	4	8.91583e-05
g__Desulfotalea	4	8.91583e-05
g__Desulfomonile	4	8.91583e-05
g__Desulfohalobium	4	8.91583e-05
g__Desulfobacterium	4	8.91583e-05
g__Denitrovibrio	4	8.91583e-05
g__Defluviitoga	4	8.91583e-05
g__Congregibacter	4	8.91583e-05
g__Cnuibacter	4	8.91583e-05
g__Chloroflexus	4	8.91583e-05
g__Chloracidobacterium	4	8.91583e-05
g__Calditerrivibrio	4	8.91583e-05
g__Belliella	4	8.91583e-05
g__Asticcacaulis	4	8.91583e-05
g__Anabaenopsis	4	8.91583e-05
g__Acetohalobium	4	8.91583e-05
g__Wolinella	3	6.68688e-05
g__Weeksella	3	6.68688e-05
g__Turneriella	3	6.68688e-05
g__Tropheryma	3	6.68688e-05
g__Thermocrinis	3	6.68688e-05
g__Synechocystis	3	6.68688e-05
g__Scardovia	3	6.68688e-05
g__Pseudovibrio	3	6.68688e-05
g__Prasinovirus	3	6.68688e-05
g__Pragia	3	6.68688e-05
g__Pelodictyon	3	6.68688e-05
g__Paucimonas	3	6.68688e-05
g__Paenalcaligenes	3	6.68688e-05
g__Neorickettsia	3	6.68688e-05
g__Neoasaia	3	6.68688e-05
g__Murdochiella	3	6.68688e-05
g__Methanothermus	3	6.68688e-05
g__Methanohalobium	3	6.68688e-05
g__Marivivens	3	6.68688e-05
g__Laceyella	3	6.68688e-05
g__Kozakia	3	6.68688e-05
g__Hydrogenobaculum	3	6.68688e-05
g__Halothermothrix	3	6.68688e-05
g__Halostagnicola	3	6.68688e-05
g__Halopenitus	3	6.68688e-05
g__Halomicrobium	3	6.68688e-05
g__Gilvibacter	3	6.68688e-05
g__Gemmobacter	3	6.68688e-05
g__Gallaecimonas	3	6.68688e-05
g__Frischella	3	6.68688e-05
g__Frateuria	3	6.68688e-05
g__Endozoicomonas	3	6.68688e-05
g__Draconibacterium	3	6.68688e-05
g__Desulfurispirillum	3	6.68688e-05
g__Desulfobacca	3	6.68688e-05
g__Desulfatibacillum	3	6.68688e-05
g__Dermatophilus	3	6.68688e-05
g__Dactylococcopsis	3	6.68688e-05
g__Cylindrospermum	3	6.68688e-05
g__Curvibacter	3	6.68688e-05
g__Chloroherpeton	3	6.68688e-05
g__Carboxydothermus	3	6.68688e-05
g__Brucella	3	6.68688e-05
g__Aureimonas	3	6.68688e-05
g__Asaia	3	6.68688e-05
g__Antarctobacter	3	6.68688e-05
g__Allofrancisella	3	6.68688e-05
g__Aciduliprofundum	3	6.68688e-05
g__Acidianus	3	6.68688e-05
g__Zhongshania	2	4.45792e-05
g__Thermovirga	2	4.45792e-05
g__Thermofilum	2	4.45792e-05
g__Thermodesulfatator	2	4.45792e-05
g__Thermanaerovibrio	2	4.45792e-05
g__Thermanaeromonas	2	4.45792e-05
g__Taylorella	2	4.45792e-05
g__Syntrophothermus	2	4.45792e-05
g__Sphaerospermopsis	2	4.45792e-05
g__Sneathia	2	4.45792e-05
g__Sediminispirochaeta	2	4.45792e-05
g__Salinarchaeum	2	4.45792e-05
g__Salimicrobium	2	4.45792e-05
g__Rubinisphaera	2	4.45792e-05
g__Rhodopirellula	2	4.45792e-05
g__Renibacterium	2	4.45792e-05
g__Pandoravirus	2	4.45792e-05
g__Obesumbacterium	2	4.45792e-05
g__Nitratiruptor	2	4.45792e-05
g__Natronobacterium	2	4.45792e-05
g__Methylophilus	2	4.45792e-05
g__Metallosphaera	2	4.45792e-05
g__Limnohabitans	2	4.45792e-05
g__Leminorella	2	4.45792e-05
g__Leadbetterella	2	4.45792e-05
g__Kurthia	2	4.45792e-05
g__Kluyvera	2	4.45792e-05
g__Kingella	2	4.45792e-05
g__Jonquetella	2	4.45792e-05
g__Hydrogenobacter	2	4.45792e-05
g__Humibacter	2	4.45792e-05
g__Halopiger	2	4.45792e-05
g__Halomicronema	2	4.45792e-05
g__Halohasta	2	4.45792e-05
g__Halanaeroarchaeum	2	4.45792e-05
g__Glutamicibacter	2	4.45792e-05
g__Dolichospermum	2	4.45792e-05
g__Cryptobacterium	2	4.45792e-05
g__Crinalium	2	4.45792e-05
g__Chroococcidiopsis	2	4.45792e-05
g__Chlorovirus	2	4.45792e-05
g__Candidatus Phytoplasma	2	4.45792e-05
g__Candidatus Cardinium	2	4.45792e-05
g__Brevefilum	2	4.45792e-05
g__Betabaculovirus	2	4.45792e-05
g__Bacteriovorax	2	4.45792e-05
g__Auritidibacter	2	4.45792e-05
g__Auricoccus	2	4.45792e-05
g__Atopobium	2	4.45792e-05
g__Archaeoglobus	2	4.45792e-05
g__Aquaspirillum	2	4.45792e-05
g__Amphibacillus	2	4.45792e-05
g__Aminomonas	2	4.45792e-05
g__Zymobacter	1	2.22896e-05
g__Vulcanisaeta	1	2.22896e-05
g__Trueperella	1	2.22896e-05
g__Trichormus	1	2.22896e-05
g__Tepidanaerobacter	1	2.22896e-05
g__Syntrophomonas	1	2.22896e-05
g__Sulfurisphaera	1	2.22896e-05
g__Sulfolobus	1	2.22896e-05
g__Simplicispira	1	2.22896e-05
g__Shigella	1	2.22896e-05
g__Potexvirus	1	2.22896e-05
g__Plesiomonas	1	2.22896e-05
g__Phytobacter	1	2.22896e-05
g__Phoenicibacter	1	2.22896e-05
g__Palaeococcus	1	2.22896e-05
g__Pajaroellobacter	1	2.22896e-05
g__Oligella	1	2.22896e-05
g__Nitratifractor	1	2.22896e-05
g__Neomicrococcus	1	2.22896e-05
g__Methylobacillus	1	2.22896e-05
g__Methylacidiphilum	1	2.22896e-05
g__Methanotorris	1	2.22896e-05
g__Methanothrix	1	2.22896e-05
g__Methanomethylovorans	1	2.22896e-05
g__Methanohalophilus	1	2.22896e-05
g__Methanocorpusculum	1	2.22896e-05
g__Lymphocystivirus	1	2.22896e-05
g__Kayvirus	1	2.22896e-05
g__Iridovirus	1	2.22896e-05
g__Haloquadratum	1	2.22896e-05
g__Haloplanus	1	2.22896e-05
g__Halogeometricum	1	2.22896e-05
g__Halodesulfurarchaeum	1	2.22896e-05
g__Gloeocapsa	1	2.22896e-05
g__Ferroglobus	1	2.22896e-05
g__Endomicrobium	1	2.22896e-05
g__Dichelobacter	1	2.22896e-05
g__Desulfurobacterium	1	2.22896e-05
g__Cytomegalovirus	1	2.22896e-05
g__Caldivirga	1	2.22896e-05
g__Caldimicrobium	1	2.22896e-05
g__Betanodavirus	1	2.22896e-05
g__Beggiatoa	1	2.22896e-05
g__B4virus	1	2.22896e-05
g__Aquifex	1	2.22896e-05
g__Aminobacterium	1	2.22896e-05
g__Aminobacter	1	2.22896e-05
g__Alphapolyomavirus	1	2.22896e-05
g__Alphaentomopoxvirus	1	2.22896e-05
g__Acidilobus	1	2.22896e-05
