## Supplementary material for "Ontology-aware deep learning for antibiotic resistance gene prediction: novel function discovery and comprehensive profiling from metagenomic data": Supplementary Table S8.xlsx

### Sheet: Sheet1
Supplementary Table S8. Protein sequences of the synthesized genes.
Gene	Protein sequence
Candi_60363_1	MRTDQEILGLILETAKKLQVDAVALSGSRTDTKAPKDEFQDYDVVYVVDDLDNLTSDLAWLDQFGTRIIEQHNILGNRHLYLMLFEDGNRIDLTLCPKEHIQEWVDSEAGYTVLKDEKGLFEAYLPNPKLYWTAPPSEEEFTASCNEFWWVSAYVVKGIFRKQIIYATDHLYGICQQELLKILAWKVTRDRGVVDIGKNYKYIFNYLPAEKEKEFSNLLDFSSLDKITQSLLATIQLFHQEAQYLAQKMGFAYDKEVAEKMIEYAEENLLNH
AHE40557.1	MRSEKEMMDLVLSLAEQDERIRIVTLEGSRANINIPKDEFQDYDITYFVSDIEPFISNDDWLNQFGNIIMMQKPEDMELFPPEEKGFSYLMLFDDYNKIDLTLLPLEELDNYLKGDKLIKVLIDKDCRIKRDIVPTDIDYHVRKPSAREYDDCCNEFWNVTPYVIKGLCRKEILFAIDHLNQILRFELLRMMSWKVGIKTEFSLSVGKNYKYINKYIDEDLWNRLLSTYRMDSYENIWKSLFICHQLFREVSKEVAELLGFDYPEYGKNITRYTEDMYKKYVENDYF
