## Supplementary material for "Ontology-aware deep learning for antibiotic resistance gene prediction: novel function discovery and comprehensive profiling from metagenomic data": Supplementary Table S9.xlsx

### Sheet: Sheet1
Supplementary Table S9. Real-time PCR primer sequences.
Gene	Forward	Reverse
Candi_60363_1	GTGTCAGCCTACGTGGTCAA	CTCCTTCTCAGCAGGCAAGT
AHE40557.1	GTAAGAAAGCCAAGCGCAAG	TTATCCCAACCTTCCACGAC
ldh	CTGCTCCACGGTGAATACG	TTGAAGCGTTCCATCTCG
