## Supplementary material for "Ontology-aware deep learning for antibiotic resistance gene prediction: novel function discovery and comprehensive profiling from metagenomic data": Supplementary Table S10.xlsx

### Sheet: Sheet1
Supplementary Table S10. The BLAST result of Candi_60363_1 when search against the NCBI non-redundant protein database.
Description	Scientific Name	Taxid	Max Score	Total Score	Query Cover	E value	Per. ident	Acc. Len	Accession
MULTISPECIES: aminoglycoside 6-adenylyltransferase [Streptococcus]	Streptococcus	1301	442	442	0.98	7e-155	80.67	277	WP_037598079.1
aminoglycoside 6-adenylyltransferase [Streptococcus oralis]	Streptococcus oralis	1303	470	470	0.99	8e-166	87.08	273	WP_125414655.1
aminoglycoside 6-adenylyltransferase [Streptococcus oralis]	Streptococcus oralis	1303	443	443	0.97	3e-155	82.71	276	WP_181186872.1
aminoglycoside 6-adenylyltransferase [Streptococcus oralis]	Streptococcus oralis	1303	440	440	0.97	7e-154	82.33	276	WP_084918252.1
aminoglycoside 6-adenylyltransferase [Streptococcus oralis]	Streptococcus oralis	1303	442	442	0.99	1e-154	81.85	284	WP_084859811.1
aminoglycoside 6-adenylyltransferase [Streptococcus oralis]	Streptococcus oralis	1303	442	442	0.98	1e-154	81.34	282	WP_000794836.1
aminoglycoside 6-adenylyltransferase [Streptococcus oralis]	Streptococcus oralis	1303	463	463	0.97	3e-163	81.2	276	WP_125399569.1
aminoglycoside 6-adenylyltransferase [Streptococcus oralis]	Streptococcus oralis	1303	447	447	0.99	2e-156	81.18	294	WP_007522155.1
aminoglycoside 6-adenylyltransferase [Streptococcus oralis]	Streptococcus oralis	1303	447	447	0.99	2e-156	81.18	294	WP_061588253.1
aminoglycoside 6-adenylyltransferase [Streptococcus oralis]	Streptococcus oralis	1303	439	439	1	1e-153	80.88	272	WP_142998940.1
Aminoglycoside 6-adenylyltransferase [Streptococcus oralis]	Streptococcus oralis	1303	430	430	0.97	3e-150	80.83	266	RSI48055.1
streptomycin adenylyltransferase family protein [Streptococcus oralis]	Streptococcus oralis	1303	420	420	0.96	2e-146	80.61	264	KEQ46177.1
aminoglycoside 6-adenylyltransferase [Streptococcus oralis]	Streptococcus oralis	1303	464	464	1	2e-163	80.51	272	WP_152906819.1
Aminoglycoside 6-adenylyltransferase [Streptococcus oralis]	Streptococcus oralis	1303	428	428	0.97	2e-149	80.45	266	RSI61968.1
aminoglycoside 6-adenylyltransferase [Streptococcus oralis]	Streptococcus oralis	1303	452	452	0.98	9e-159	80.3	270	WP_001258405.1
aminoglycoside 6-adenylyltransferase [Streptococcus oralis]	Streptococcus oralis	1303	432	432	0.98	5e-151	80.3	270	WP_142358714.1
aminoglycoside 6-adenylyltransferase [Streptococcus oralis]	Streptococcus oralis	1303	432	432	0.98	5e-151	80.3	270	WP_125397771.1
aminoglycoside 6-adenylyltransferase [Streptococcus oralis]	Streptococcus oralis	1303	431	431	0.98	2e-150	80.22	282	WP_129313087.1
aminoglycoside 6-adenylyltransferase [Streptococcus oralis]	Streptococcus oralis	1303	438	438	1	2e-153	80.15	272	WP_049477638.1
aminoglycoside 6-adenylyltransferase [Streptococcus salivarius]	Streptococcus salivarius	1304	438	438	0.98	4e-153	80.3	277	WP_183138244.1
aminoglycoside 6-adenylyltransferase [Streptococcus mitis]	Streptococcus mitis	28037	451	451	1	2e-158	82.35	272	WP_153209791.1
aminoglycoside 6-adenylyltransferase [Streptococcus mitis]	Streptococcus mitis	28037	452	452	0.99	1e-158	82.29	294	WP_142556958.1
aminoglycoside 6-adenylyltransferase [Streptococcus mitis]	Streptococcus mitis	28037	427	427	0.96	5e-149	81.75	268	WP_125410213.1
aminoglycoside 6-adenylyltransferase [Streptococcus infantis]	Streptococcus infantis	68892	437	437	0.98	8e-153	80.97	275	WP_006148702.1
aminoglycoside 6-adenylyltransferase [Streptococcus infantis]	Streptococcus infantis	68892	465	465	1	5e-164	80.51	272	WP_006153294.1
aminoglycoside 6-adenylyltransferase [Streptococcus australis]	Streptococcus australis	113107	441	441	0.99	2e-154	80.81	278	WP_138100090.1
aminoglycoside 6-adenylyltransferase [Streptococcus pseudopneumoniae]	Streptococcus pseudopneumoniae	257758	466	466	1	2e-164	86.4	272	WP_049495846.1
aminoglycoside 6-adenylyltransferase [Streptococcus pseudopneumoniae]	Streptococcus pseudopneumoniae	257758	444	444	1	2e-155	83.46	280	WP_049509080.1
aminoglycoside 6-adenylyltransferase [Streptococcus sp. C300]	Streptococcus sp. C300	563036	441	441	0.99	2e-154	81.18	284	WP_009013633.1
aminoglycoside adenylyltransferase [Streptococcus oralis ATCC 35037]	Streptococcus oralis ATCC 35037	655813	435	435	0.97	5e-152	80.83	276	EFO01965.1
aminoglycoside 6-adenylyltransferase [Streptococcus sp. oral taxon 061]	Streptococcus sp. oral taxon 061	712623	449	449	1	1e-157	83.46	272	WP_178894869.1
aminoglycoside 6-adenylyltransferase [Streptococcus sp. oral taxon 431]	Streptococcus sp. oral taxon 431	712633	457	457	1	2e-160	80.15	280	WP_060955889.1
aminoglycoside 6-adenylyltransferase [Streptococcus sp. F0442]	Streptococcus sp. F0442	999425	455	455	0.99	6e-160	80.37	282	WP_009730962.1
Aminoglycoside 6-adenylyltransferase [Mycobacteroides abscessus subsp. abscessus]	Mycobacteroides abscessus subsp. abscessus	1185650	469	469	1	9e-166	87.5	272	SHZ78752.1
Aminoglycoside 6-adenylyltransferase [Streptococcus salivarius K12]	Streptococcus salivarius K12	1200793	444	444	0.98	4e-155	80.67	293	EJO16652.1
aminoglycoside 6-adenylyltransferase [Streptococcus oralis subsp. tigurinus AZ_3a]	Streptococcus oralis subsp. tigurinus AZ_3a	1282664	464	464	1	1e-163	80.15	272	EMG31897.1
aminoglycoside adenylyltransferase [Peptoniphilus lacrimalis DNF00528]	Peptoniphilus lacrimalis DNF00528	1401070	453	453	1	4e-159	84.19	272	KGF34357.1
aminoglycoside adenylyltransferase [Streptococcus sp. VT 162]	Streptococcus sp. VT 162	1419814	470	470	0.99	7e-166	87.08	273	AHZ47558.1
aminoglycoside 6-adenylyltransferase [Streptococcus sp. HMSC062D07]	Streptococcus sp. HMSC062D07	1739461	439	439	1	7e-154	80.51	272	WP_070677172.1
aminoglycoside 6-adenylyltransferase [Streptococcus sp. HMSC067H01]	Streptococcus sp. HMSC067H01	1739491	475	475	1	9e-168	81.99	272	WP_075229104.1
aminoglycoside adenylyltransferase [Streptococcus oralis subsp. oralis]	Streptococcus oralis subsp. oralis	1891914	433	433	0.98	5e-151	80.3	298	ORO53486.1
aminoglycoside adenylyltransferase [Streptococcus oralis subsp. oralis]	Streptococcus oralis subsp. oralis	1891914	439	439	1	2e-153	80.15	300	ORO60808.1
aminoglycoside 6-adenylyltransferase [Streptococcus sp. 5905]	Streptococcus sp. 5905	2582683	436	436	0.98	2e-152	81.04	277	WP_173258067.1
MULTISPECIES: aminoglycoside 6-adenylyltransferase [unclassified Streptococcus]	unclassified Streptococcus	2608887	439	439	0.99	1e-153	80.07	284	WP_000794837.1
