## Supplementary material for "Ontology-aware deep learning for antibiotic resistance gene prediction: novel function discovery and comprehensive profiling from metagenomic data": Supplementary Table S12.xlsx

### Sheet: Sheet1
Supplementary Table S12. The antibiotic resistance ontology used in the ONN4ARG model.
Node	Name
1,1	arg
2,1	beta-lactam,arg
2,2	non-beta-lactam,arg
3,1	acridine dye,non-beta-lactam,arg
3,2	aminocoumarin,non-beta-lactam,arg
3,3	aminoglycoside,non-beta-lactam,arg
3,4	carbapenem,beta-lactam,arg
3,5	cephalosporin,beta-lactam,arg
3,6	cephamycin,beta-lactam,arg
3,7	diaminopyrimidine,non-beta-lactam,arg
3,8	diarylquinoline,non-beta-lactam,arg
3,9	elfamycin,non-beta-lactam,arg
3,10	fluoroquinolone,non-beta-lactam,arg
3,11	free fatty,non-beta-lactam,arg
3,12	glycopeptide,non-beta-lactam,arg
3,13	glycylcycline,non-beta-lactam,arg
3,14	lincosamide,non-beta-lactam,arg
3,15	macrocyclic,non-beta-lactam,arg
3,16	macrolide,non-beta-lactam,arg
3,17	monobactam,beta-lactam,arg
3,18	nitrofuran,non-beta-lactam,arg
3,19	nitroimidazole,non-beta-lactam,arg
3,20	nucleoside,non-beta-lactam,arg
3,21	organoarsenic,non-beta-lactam,arg
3,22	oxazolidinone,non-beta-lactam,arg
3,23	penam,beta-lactam,arg
3,24	penem,beta-lactam,arg
3,25	peptide,non-beta-lactam,arg
3,26	phenicol,non-beta-lactam,arg
3,27	pleuromutilin,non-beta-lactam,arg
3,28	polyamine,non-beta-lactam,arg
3,29	rifamycin,non-beta-lactam,arg
3,30	streptogramin,non-beta-lactam,arg
3,31	sulfonamide,non-beta-lactam,arg
3,32	sulfone,non-beta-lactam,arg
3,33	tetracycline,non-beta-lactam,arg
3,34	without-drug-class,non-beta-lactam,arg
4,1	A40926,glycopeptide,non-beta-lactam,arg
4,2	A47934,glycopeptide,non-beta-lactam,arg
4,3	BAL30073,monobactam,beta-lactam,arg
4,4	BPI,peptide,non-beta-lactam,arg
4,5	CBP C1-aminomethylene vancomycin,glycopeptide,non-beta-lactam,arg
4,6	G418,aminoglycoside,non-beta-lactam,arg
4,7	GE37468,elfamycin,non-beta-lactam,arg
4,8	L-681-217,elfamycin,non-beta-lactam,arg
4,9	LFF572,elfamycin,non-beta-lactam,arg
4,10	SB22484,elfamycin,non-beta-lactam,arg
4,11	UK-69-754,elfamycin,non-beta-lactam,arg
4,12	acriflavine,acridine dye,non-beta-lactam,arg
4,13	actinomycin,peptide,non-beta-lactam,arg
4,14	amikacin,aminoglycoside,non-beta-lactam,arg
4,15	amoxicillin,penam,beta-lactam,arg
4,16	ampicillin,penam,beta-lactam,arg
4,17	amythiamicin,elfamycin,non-beta-lactam,arg
4,18	apramycin,aminoglycoside,non-beta-lactam,arg
4,19	arbekacin,aminoglycoside,non-beta-lactam,arg
4,20	arsphenamine,organoarsenic,non-beta-lactam,arg
4,21	arylomycin,peptide,non-beta-lactam,arg
4,22	astromicin,aminoglycoside,non-beta-lactam,arg
4,23	aurodox,elfamycin,non-beta-lactam,arg
4,24	avoparcin,glycopeptide,non-beta-lactam,arg
4,25	azamulin,pleuromutilin,non-beta-lactam,arg
4,26	azidamfenicol,phenicol,non-beta-lactam,arg
4,27	azimycin,elfamycin,non-beta-lactam,arg
4,28	azithromycin,macrolide,non-beta-lactam,arg
4,29	azlocillin,penam,beta-lactam,arg
4,30	aztreonam,monobactam,beta-lactam,arg
4,41	bacitracin,peptide,non-beta-lactam,arg
4,42	balhimycin,glycopeptide,non-beta-lactam,arg
4,33	balofloxacin,fluoroquinolone,non-beta-lactam,arg
4,34	bedaquiline,diarylquinoline,non-beta-lactam,arg
4,35	benzalkonium chloride,without-drug-class,non-beta-lactam,arg
4,36	benzylpenicillin,penam,beta-lactam,arg
4,37	bicyclomycin,without-drug-class,non-beta-lactam,arg
4,38	bleomycin,glycopeptide,non-beta-lactam,arg
4,39	bleomycinic,glycopeptide,non-beta-lactam,arg
4,40	brodimoprim,diaminopyrimidine,non-beta-lactam,arg
4,41	butirosin,aminoglycoside,non-beta-lactam,arg
4,42	capreomycin,aminoglycoside,non-beta-lactam,arg
4,43	carbenicillin,penam,beta-lactam,arg
4,44	carbomycin,macrolide,non-beta-lactam,arg
4,45	cefaclor,cephalosporin,beta-lactam,arg
4,46	cefadroxil,cephalosporin,beta-lactam,arg
4,47	cefalexin,cephalosporin,beta-lactam,arg
4,48	cefalotin,cephalosporin,beta-lactam,arg
4,49	cefamandole,cephalosporin,beta-lactam,arg
4,50	cefazolin,cephalosporin,beta-lactam,arg
4,51	cefdinir,cephalosporin,beta-lactam,arg
4,52	cefditoren,cephalosporin,beta-lactam,arg
4,53	cefepime,cephalosporin,beta-lactam,arg
4,54	cefetamet,cephalosporin,beta-lactam,arg
4,55	cefiderocol,cephalosporin,beta-lactam,arg
4,56	cefixime,cephalosporin,beta-lactam,arg
4,57	cefmetazole,cephamycin,beta-lactam,arg
4,58	cefonicid,cephalosporin,beta-lactam,arg
4,59	cefoperazone,cephalosporin,beta-lactam,arg
4,60	cefotaxime,cephalosporin,beta-lactam,arg
4,61	cefotetan,cephamycin,beta-lactam,arg
4,62	cefotiam,cephalosporin,beta-lactam,arg
4,63	cefoxitin,cephamycin,beta-lactam,arg
4,64	cefpodoxime,cephalosporin,beta-lactam,arg
4,65	cefprozil,cephalosporin,beta-lactam,arg
4,66	cefradine,cephalosporin,beta-lactam,arg
4,67	ceftaroline,cephalosporin,beta-lactam,arg
4,68	ceftazidime,cephalosporin,beta-lactam,arg
4,69	ceftibuten,cephalosporin,beta-lactam,arg
4,70	ceftiofur,cephalosporin,beta-lactam,arg
4,71	ceftizoxime,cephalosporin,beta-lactam,arg
4,72	ceftobiprole,cephalosporin,beta-lactam,arg
4,73	ceftolozane,cephalosporin,beta-lactam,arg
4,74	ceftriaxone,cephalosporin,beta-lactam,arg
4,75	cefuroxime,cephalosporin,beta-lactam,arg
4,76	celesticetin,lincosamide,non-beta-lactam,arg
4,77	cephaloridine,cephalosporin,beta-lactam,arg
4,78	cephapirin,cephalosporin,beta-lactam,arg
4,79	chalcomycin,macrolide,non-beta-lactam,arg
4,80	chloramphenicol,phenicol,non-beta-lactam,arg
4,81	chloroeremomycin,glycopeptide,non-beta-lactam,arg
4,82	chlortetracycline,tetracycline,non-beta-lactam,arg
4,83	cinoxacin,fluoroquinolone,non-beta-lactam,arg
4,84	ciprofloxacin,fluoroquinolone,non-beta-lactam,arg
4,85	clarithromycin,macrolide,non-beta-lactam,arg
4,86	clinafloxacin,fluoroquinolone,non-beta-lactam,arg
4,87	clindamycin,lincosamide,non-beta-lactam,arg
4,88	clofazimine,fluoroquinolone,non-beta-lactam,arg
4,89	clorobiocin,aminocoumarin,non-beta-lactam,arg
4,90	cloxacillin,penam,beta-lactam,arg
4,91	colistin,peptide,non-beta-lactam,arg
4,92	coumermycin,aminocoumarin,non-beta-lactam,arg
4,93	cycloserine,without-drug-class,non-beta-lactam,arg
4,94	dalbavancin,glycopeptide,non-beta-lactam,arg
4,95	dalfopristin,streptogramin,non-beta-lactam,arg
4,96	dapsone,sulfone,non-beta-lactam,arg
4,97	daptomycin,peptide,non-beta-lactam,arg
4,98	defensin,peptide,non-beta-lactam,arg
4,99	delafloxacin,fluoroquinolone,non-beta-lactam,arg
4100	delamanid,nitroimidazole,non-beta-lactam,arg
4101	demeclocycline,tetracycline,non-beta-lactam,arg
4102	dibekacin,aminoglycoside,non-beta-lactam,arg
4103	dicloxacillin,penam,beta-lactam,arg
4104	dihydromocimycin,elfamycin,non-beta-lactam,arg
4105	dirithromycin,macrolide,non-beta-lactam,arg
4106	doripenem,carbapenem,beta-lactam,arg
4107	doxycycline,tetracycline,non-beta-lactam,arg
4108	edeine,peptide,non-beta-lactam,arg
4109	efrotomycin,elfamycin,non-beta-lactam,arg
4110	enacyloxin,elfamycin,non-beta-lactam,arg
4111	enoxacin,fluoroquinolone,non-beta-lactam,arg
4112	eravacycline,tetracycline,non-beta-lactam,arg
4113	eremomycin pyrrolidide,glycopeptide,non-beta-lactam,arg
4114	ertapenem,carbapenem,beta-lactam,arg
4115	erythromycin,macrolide,non-beta-lactam,arg
4116	ethambutol,polyamine,non-beta-lactam,arg
4117	ethionamide,without-drug-class,non-beta-lactam,arg
4118	factumycin,elfamycin,non-beta-lactam,arg
4119	faropenem,penem,beta-lactam,arg
4120	fidaxomicin,macrocyclic,non-beta-lactam,arg
4121	fleroxacin,fluoroquinolone,non-beta-lactam,arg
4122	flomoxef,cephamycin,beta-lactam,arg
4123	florfenicol,phenicol,non-beta-lactam,arg
4124	flucloxacillin,penam,beta-lactam,arg
4125	formicin,peptide,non-beta-lactam,arg
4126	fosfomycin,without-drug-class,non-beta-lactam,arg
4127	fosmidomycin,without-drug-class,non-beta-lactam,arg
4128	furazolidone,nitrofuran,non-beta-lactam,arg
4129	fusidic,without-drug-class,non-beta-lactam,arg
4130	ganefromycin,elfamycin,non-beta-lactam,arg
4141	gatifloxacin,fluoroquinolone,non-beta-lactam,arg
4142	gentamicin,aminoglycoside,non-beta-lactam,arg
4133	gramicidin,peptide,non-beta-lactam,arg
4134	grepafloxacin,fluoroquinolone,non-beta-lactam,arg
4135	griseoviridin,streptogramin,non-beta-lactam,arg
4136	heneicomycin,elfamycin,non-beta-lactam,arg
4137	hygromycin,aminoglycoside,non-beta-lactam,arg
4138	iclaprim,diaminopyrimidine,non-beta-lactam,arg
4139	imipenem,carbapenem,beta-lactam,arg
4140	isepamicin,aminoglycoside,non-beta-lactam,arg
4141	isoniazid,without-drug-class,non-beta-lactam,arg
4142	isopenicillin,penam,beta-lactam,arg
4143	josamycin,macrolide,non-beta-lactam,arg
4144	kanamycin,aminoglycoside,non-beta-lactam,arg
4145	kasugamycin,aminoglycoside,non-beta-lactam,arg
4146	kirromycin,elfamycin,non-beta-lactam,arg
4147	kirrothricin,elfamycin,non-beta-lactam,arg
4148	kitasamycin,macrolide,non-beta-lactam,arg
4149	lassomycin,rifamycin,non-beta-lactam,arg
4150	lefamulin,pleuromutilin,non-beta-lactam,arg
4151	levofloxacin,fluoroquinolone,non-beta-lactam,arg
4152	lincomycin,lincosamide,non-beta-lactam,arg
4153	linezolid,oxazolidinone,non-beta-lactam,arg
4154	linoleic,free fatty,non-beta-lactam,arg
4155	lividomycin,aminoglycoside,non-beta-lactam,arg
4156	lomefloxacin,fluoroquinolone,non-beta-lactam,arg
4157	loracarbef,cephalosporin,beta-lactam,arg
4158	lugdunin,peptide,non-beta-lactam,arg
4159	lysocin,peptide,non-beta-lactam,arg
4160	madumycin,streptogramin,non-beta-lactam,arg
4161	mafenide,sulfonamide,non-beta-lactam,arg
4162	magainin,peptide,non-beta-lactam,arg
4163	malacidin,peptide,non-beta-lactam,arg
4164	mecillinam,penam,beta-lactam,arg
4165	megalomycin,macrolide,non-beta-lactam,arg
4166	meropenem,carbapenem,beta-lactam,arg
4167	methicillin,penam,beta-lactam,arg
4168	methymycin,macrolide,non-beta-lactam,arg
4169	metronidazole,nitroimidazole,non-beta-lactam,arg
4170	mezlocillin,penam,beta-lactam,arg
4171	microcin,peptide,non-beta-lactam,arg
4172	midecamycin,macrolide,non-beta-lactam,arg
4173	minocycline,tetracycline,non-beta-lactam,arg
4174	moenomycin,peptide,non-beta-lactam,arg
4175	moxalactam,cephalosporin,beta-lactam,arg
4176	moxifloxacin,fluoroquinolone,non-beta-lactam,arg
4177	mupirocin,without-drug-class,non-beta-lactam,arg
4178	mycinamicin,macrolide,non-beta-lactam,arg
4179	nafcillin,penam,beta-lactam,arg
4180	nalidixic,fluoroquinolone,non-beta-lactam,arg
4181	narbomycin,macrolide,non-beta-lactam,arg
4182	neomycin,aminoglycoside,non-beta-lactam,arg
4183	netilmicin,aminoglycoside,non-beta-lactam,arg
4184	niddamycin,macrolide,non-beta-lactam,arg
4185	nitrofurantoin,nitrofuran,non-beta-lactam,arg
4186	norfloxacin,fluoroquinolone,non-beta-lactam,arg
4187	novobiocin,aminocoumarin,non-beta-lactam,arg
4188	nybomycin,without-drug-class,non-beta-lactam,arg
4189	ofloxacin,fluoroquinolone,non-beta-lactam,arg
4190	oleandomycin,macrolide,non-beta-lactam,arg
4191	oleic,free fatty,non-beta-lactam,arg
4192	omadacycline,tetracycline,non-beta-lactam,arg
4193	oritavancin,glycopeptide,non-beta-lactam,arg
4194	ostreogrycin,streptogramin,non-beta-lactam,arg
4195	oxacillin,penam,beta-lactam,arg
4196	oxytetracycline,tetracycline,non-beta-lactam,arg
4197	pactamycin,without-drug-class,non-beta-lactam,arg
4198	palmitic,free fatty,non-beta-lactam,arg
4199	panipenem,carbapenem,beta-lactam,arg
4200	para-aminosalicylic,without-drug-class,non-beta-lactam,arg
4201	paromomycin,aminoglycoside,non-beta-lactam,arg
4202	patricin,streptogramin,non-beta-lactam,arg
4203	pefloxacin,fluoroquinolone,non-beta-lactam,arg
4204	penicillin,penam,beta-lactam,arg
4205	phenelfamycin,elfamycin,non-beta-lactam,arg
4206	phenoxymethylpenicillin,penam,beta-lactam,arg
4207	pikromycin,macrolide,non-beta-lactam,arg
4208	piperacillin,penam,beta-lactam,arg
4209	plazomicin,aminoglycoside,non-beta-lactam,arg
4210	polymyxin,peptide,non-beta-lactam,arg
4211	pristinamycin,streptogramin,non-beta-lactam,arg
4212	propicillin,penam,beta-lactam,arg
4213	prothionamide,without-drug-class,non-beta-lactam,arg
4214	pulvomycin,elfamycin,non-beta-lactam,arg
4215	puromycin,nucleoside,non-beta-lactam,arg
4216	pyrazinamide,without-drug-class,non-beta-lactam,arg
4217	quinupristin,streptogramin,non-beta-lactam,arg
4218	ramoplanin,peptide,non-beta-lactam,arg
4219	retapamulin,pleuromutilin,non-beta-lactam,arg
4220	rhodamine,without-drug-class,non-beta-lactam,arg
4221	ribostamycin,aminoglycoside,non-beta-lactam,arg
4222	rifabutin,rifamycin,non-beta-lactam,arg
4223	rifalazil,rifamycin,non-beta-lactam,arg
4224	rifampin,rifamycin,non-beta-lactam,arg
4225	rifapentine,rifamycin,non-beta-lactam,arg
4226	rifaximin,rifamycin,non-beta-lactam,arg
4227	ristocetin,glycopeptide,non-beta-lactam,arg
4228	rokitamycin,macrolide,non-beta-lactam,arg
4229	rosaramicin,macrolide,non-beta-lactam,arg
4230	roxithromycin,macrolide,non-beta-lactam,arg
4241	sisomicin,aminoglycoside,non-beta-lactam,arg
4242	sitafloxacin,fluoroquinolone,non-beta-lactam,arg
4233	solithromycin,macrolide,non-beta-lactam,arg
4234	sparfloxacin,fluoroquinolone,non-beta-lactam,arg
4235	spectinomycin,aminoglycoside,non-beta-lactam,arg
4236	spiramycin,macrolide,non-beta-lactam,arg
4237	streptomycin,aminoglycoside,non-beta-lactam,arg
4238	streptothricin,nucleoside,non-beta-lactam,arg
4239	sulfacetamide,sulfonamide,non-beta-lactam,arg
4240	sulfadiazine,sulfonamide,non-beta-lactam,arg
4241	sulfadimidine,sulfonamide,non-beta-lactam,arg
4242	sulfadoxine,sulfonamide,non-beta-lactam,arg
4243	sulfamethizole,sulfonamide,non-beta-lactam,arg
4244	sulfamethoxazole,sulfonamide,non-beta-lactam,arg
4245	sulfasalazine,sulfonamide,non-beta-lactam,arg
4246	sulfisoxazole,sulfonamide,non-beta-lactam,arg
4247	tebipenem,carbapenem,beta-lactam,arg
4248	tedizolid,oxazolidinone,non-beta-lactam,arg
4249	teicoplanin,glycopeptide,non-beta-lactam,arg
4250	teixobactin,peptide,non-beta-lactam,arg
4251	telavancin,glycopeptide,non-beta-lactam,arg
4252	telithromycin,macrolide,non-beta-lactam,arg
4253	temocillin,penam,beta-lactam,arg
4254	tetroxoprim,diaminopyrimidine,non-beta-lactam,arg
4255	thiamphenicol,phenicol,non-beta-lactam,arg
4256	thiostrepton,peptide,non-beta-lactam,arg
4257	thusin,peptide,non-beta-lactam,arg
4258	tiamulin,pleuromutilin,non-beta-lactam,arg
4259	ticarcillin,penem,beta-lactam,arg
4260	tigecycline,glycylcycline,non-beta-lactam,arg
4261	tinidazole,nitroimidazole,non-beta-lactam,arg
4262	tobramycin,aminoglycoside,non-beta-lactam,arg
4263	tosufloxacin,fluoroquinolone,non-beta-lactam,arg
4264	triclosan,without-drug-class,non-beta-lactam,arg
4265	trimethoprim,diaminopyrimidine,non-beta-lactam,arg
4266	trovafloxacin,fluoroquinolone,non-beta-lactam,arg
4267	tuberactinomycin,peptide,non-beta-lactam,arg
4268	tunicamycin,nucleoside,non-beta-lactam,arg
4269	tylosin,macrolide,non-beta-lactam,arg
4270	unphenelfamycin,elfamycin,non-beta-lactam,arg
4271	valnemulin,pleuromutilin,non-beta-lactam,arg
4272	vancomycin,glycopeptide,non-beta-lactam,arg
4273	verdamicin,aminoglycoside,non-beta-lactam,arg
4274	vernamycin,streptogramin,non-beta-lactam,arg
4275	vertilimicin,aminoglycoside,non-beta-lactam,arg
4276	viomycin,peptide,non-beta-lactam,arg
4277	virginiamycin,streptogramin,non-beta-lactam,arg
